# Systematic evaluation of integration methods and parameters on single-cell RNA-sequencing biological insights: a case study on cattle embryos

**DOI:** 10.64898/2026.02.01.703145

**Authors:** Fernando Henrique Biase, Michael Morozyuk, Camila Ezepha

## Abstract

**Background:** Single-cell RNA sequencing (scRNA-seq) integration methods remove technical variation while preserving biological signal, yet systematic frameworks for evaluating how parameter choices influence biological interpretation remain limited. Traditional benchmarking approaches evaluate single-parameter configurations per method, potentially missing systematic patterns in functional outcomes and method convergence. A framework for systematic integration parameter evaluation was developed and applied to bovine embryo development.

**Results:** Six integration methods (FastMNN, CCA, RPCA, scVI, Harmony, STACAS) combined with multiple parameters, including those for neighbor identification and clustering, yielded 8232 combinations. The main outputs evaluated were specific cell counts and marker identification. After filtering for extremely poor cell and marker identification, 4,287 integration parameter combinations were retained for analysis. There were three major patterns (clusters) with integration methods distributed non-randomly across clusters and distinct biological outcomes. One pattern emerged, composed of scVI and STACAS integration, dominated by the lack of identification of epiblast cells. Cluster 2 (n=29), also composed of scVI and STACAS integration, identified the most epiblast markers (n=7, 8, or 9) but had a limited number of epiblast cells (median=10). Cluster 1 (n=4,120 combinations) had the highest method diversity. Across clusters, trophoblast and mesoderm showed high functional distinctness, while epiblast and hypoblast showed moderate overlap in gene ontology classes.

**Conclusions:** The approach reveals that parameter choices influence cell type classification, functional interpretation, and the degree of method convergence, with implications for identifying specific biological inferences for further orthogonal validation. A systematic approach to evaluating integration methods, along with other parameters, is advisable for accurate biological inference.
