## Additional file 2 for "Systematic evaluation of integration methods and parameters on single-cell RNA-sequencing biological insights: a case study on cattle embryos"

### Sheet: Sheet1
Summary of cell type assignment and marker detection across integration methods. Statistics include median, mean, and range for each lineage, with success rate defined as the percentage of parameter combinations yielding no unassigned cells.
Integration Method	Epiblast Cells (Median)	Epiblast Cells (Mean)	Epiblast Cells (Range)	Epiblast Specific Markers (Median)	Epiblast Specific Markers (Mean)	Epiblast Specific Markers (Range)	Hypoblast Cells (Median)	Hypoblast Cells (Mean)	Hypoblast Cells (Range)	Hypoblast Specific Markers (Median)	Hypoblast Specific Markers (Mean)	Hypoblast Specific Markers (Range)	Trophectoderm Cells (Median)	Trophectoderm Cells (Mean)	Trophectoderm Cells (Range)	Trophectoderm Specific Markers (Median)	Trophectoderm Specific Markers (Mean)	Trophectoderm Specific Markers (Range)	Mesoderm Cells (Median)	Mesoderm Cells (Mean)	Mesoderm Cells (Range)	Mesoderm Specific Markers (Median)	Mesoderm Specific Markers (Mean)	Mesoderm Specific Markers (Range)	N Combinations	% Unknown Cells (Median)	% Unknown Cells (Mean)	% Unknown Cells (Range)	N Zero Unknown	% Zero Unknown
CCA	224	166.8	0-352	3	2.4	0-11	198	188.6	82-422	7	7.2	6-10	369	389.7	160-620	19	18.4	5-30	161	163.2	0-329	2	2.3	0-4	1568	11.63	16.8	0-54.4	59	3.8
FastMNN	183	191.3	0-327	3	2.9	0-4	221	222.4	202-271	7	7	7-8	400	414.7	285-701	26	25.8	21-31	154	151	0-225	3	3	0-4	1568	9.07	10.3	0-30.13	288	18.4
Harmony	147	131.1	0-252	3	2.6	0-6	257	272.6	180-425	7	6.8	6-7	386.5	395.6	343-563	24	23.4	16-28	158	161.3	0-295	2.5	2.6	0-4	392	12	12	0-33.7	3	0.8
RPCA	226.5	208.7	0-286	3	2.9	0-9	201	210.2	177-428	7	7	6-8	393	397	293-630	22	21.8	11-31	130	150.5	0-325	4	3.3	0-4	1568	12.09	11.5	0-34.25	112	7.1
STACAS	149	125.1	0-315	2	1.8	0-9	247	247.2	104-342	7	7	7-8	462	471.1	329-725	27	26.7	22-33	178	175	0-315	3	3.2	0-4	1568	6.825	6.7	0-19.96	584	37.2
scVI	162	122.4	0-416	2	1.8	0-9	254	267.7	0-581	7	6.7	0-10	415	427.6	0-762	24	20.5	0-32	181	185.8	0-445	3	2.9	0-4	1568	7.88	8.1	0-68.96	396	25.3
All Methods	177	161.3	0-416	3	2.4	0-11	234	229.4	0-581	7	7	0-10	401	418.9	0-762	24	22.6	0-33	160	164.9	0-445	3	2.9	0-4	8232	11.45	10.8	0-68.96	1442	17.5
