## Additional file 3 for "Systematic evaluation of integration methods and parameters on single-cell RNA-sequencing biological insights: a case study on cattle embryos"

### Sheet: 02_grid_search_FULL_results_202
Results of diverse indices and bootstrap to identify the most appropriate clustering scheme
distance	method	k	silhouette	dunn	bootstrap	n unstable	n poor clusters	misclassification pct	validation score	calinski harabasz	davies bouldin	silhouette nbclust	dunn nbclust	gamma	connectivity	consensus rank	consensus score	passes quality	rank consensus	rank validation score	rank silhouette	rank dunn	rank bootstrap
canberra	average	3	0.534516	0.28418	0.904851	0	0	0.513179	14	1142.91	0.972839	0.534516	0.28418	0.748945	2.90198	1	58.6818	TRUE	1	1	1	1	6
canberra	ward.D2	3	0.473339	0.214708	0.984164	0	0	1.00303	13	2953.19	0.913701	0.473339	0.214708	0.619104	93.2313	2	57.5455	TRUE	2	2	9	2	2
canberra	complete	5	0.50768	0.17665	0.874097	0	0	0.209937	13	2297.33	1.19216	0.50768	0.17665	0.715809	129.59	3	55.8636	TRUE	3	2	3	6	16
canberra	ward.D2	4	0.502094	0.154735	0.992757	0	1	0.746443	11	2825.11	0.990628	0.502094	0.154735	0.714978	124.667	4	55.6364	TRUE	4	8	6	11	1
canberra	average	5	0.428937	0.166341	0.906972	0	0	0.886401	12	820.199	0.974933	0.428937	0.166341	0.754984	36.8944	5	54.2727	TRUE	5	4	11	7	5
euclidean	average	3	0.353077	0.115539	0.91955	0	0	6.27478	10	837.145	0.734313	0.353077	0.115539	0.684613	14.4663	6	53.7273	TRUE	6	10	14	17	3
canberra	average	7	0.505749	0.209721	0.872785	1	0	0.233263	12	1663.29	1.0949	0.505749	0.209721	0.716242	135.593	7	52.5	TRUE	7	4	5	3	17
maximum	average	3	0.387962	0.138667	0.895178	0	0	8.30418	10	689.318	0.603669	0.387962	0.138667	0.657059	10.0171	8	52.1818	TRUE	8	10	13	13	9
canberra	average	6	0.427213	0.166341	0.877819	0	0	0.886401	12	672.153	1.05468	0.427213	0.166341	0.754703	42.898	9	51.7273	TRUE	9	4	12	7	13
canberra	average	8	0.466935	0.209721	0.881174	1	0	2.33263	11	1438.29	1.02805	0.466935	0.209721	0.716687	142.799	10	50.7727	TRUE	10	8	10	3	12
euclidean	ward.D2	3	0.333841	0.0599816	0.911823	0	0	9.33053	9	1893.92	0.932891	0.333841	0.0599816	0.602461	68.6456	11	50.3636	FALSE	11	16	17	36	4
manhattan	ward.D2	3	0.312679	0.0826939	0.886971	0	0	5.36506	9	2001.02	1.15079	0.312679	0.0826939	0.535124	63.6492	12	50.0909	FALSE	12	16	18	23	10
canberra	complete	3	0.507895	0.154735	0.672196	1	0	0.116632	10	1451.49	0.933415	0.507895	0.154735	0.754673	34.7004	13	49.9091	TRUE	13	10	2	11	62
maximum	ward.D2	3	0.292194	0.0626703	0.897072	0	0	4.73525	10	1820.75	1.1302	0.292194	0.0626703	0.509519	70.9901	14	48.9091	FALSE	14	10	23	33	8
canberra	complete	4	0.501963	0.166341	0.729344	1	0	0.116632	10	1042.66	1.18454	0.501963	0.166341	0.75516	36.8944	15	47.6364	TRUE	15	10	7	7	52
canberra	complete	6	0.506714	0.209721	0.812552	1	0	0.209937	12	1939.65	3.09443	0.506714	0.209721	0.716089	205.252	16	47.0909	TRUE	16	4	4	3	33
canberra	average	4	0.501963	0.166341	0.730776	2	0	0.116632	10	1042.66	1.18454	0.501963	0.166341	0.75516	36.8944	17	46.1818	TRUE	17	10	7	7	50
canberra	ward.D2	5	0.334645	0.0499379	0.883879	0	2	4.26872	8	2500.96	1.31858	0.334645	0.0499379	0.62762	202.69	18	44.1364	FALSE	18	18	16	46	11
maximum	average	4	0.30228	0.109333	0.748833	1	0	11.4999	6	464.243	0.901909	0.30228	0.109333	0.655614	17.7329	19	41.3636	TRUE	19	23	19	18	48
canberra	complete	7	0.334743	0.0907615	0.898853	0	2	2.35596	8	1775.49	2.96154	0.334743	0.0907615	0.655346	430.175	20	41.0455	FALSE	20	18	15	21	7
euclidean	average	5	0.230628	0.116818	0.820091	0	1	13.7859	6	515.01	0.991798	0.230628	0.116818	0.674589	22.1167	21	40.5	FALSE	21	23	44	14	28
euclidean	average	6	0.19523	0.116818	0.814167	0	1	16.2818	6	419.685	0.851431	0.19523	0.116818	0.674553	22.1167	22	39.7727	FALSE	22	23	51	14	30
manhattan	average	3	0.276593	0.0699482	0.676886	1	0	12.4796	5	819.87	0.799871	0.276593	0.0699482	0.646021	21.0889	23	39.3182	FALSE	23	30	25	25	61
maximum	ward.D2	4	0.25157	0.0586207	0.829473	0	2	7.76767	7	1724.52	1.31161	0.25157	0.0586207	0.456158	179.224	24	39.0909	FALSE	24	20	28	39	25
euclidean	average	7	0.279418	0.100847	0.773162	1	1	11.3366	5	832.947	0.870944	0.279418	0.100847	0.61837	77.0437	25	38.4091	TRUE	25	30	24	19	41
euclidean	average	4	0.238165	0.116818	0.812056	1	1	12.8295	4	598.777	0.985016	0.238165	0.116818	0.675539	21.9056	26	37.6364	FALSE	26	40	37	14	35
canberra	ward.D2	6	0.292427	0.0368536	0.875804	0	2	10.1003	6	2364.81	1.343	0.292427	0.0368536	0.508913	291.271	27	36.9545	FALSE	27	23	22	57	14
manhattan	ward.D2	4	0.243091	0.043058	0.813032	0	2	6.57803	6	1876.1	1.34582	0.243091	0.043058	0.455573	189.889	28	36.0455	FALSE	28	23	36	50	31
maximum	average	5	0.247445	0.066092	0.853915	1	1	10.6835	3	483.152	1.00602	0.247445	0.066092	0.629043	91.5627	29	35.3182	FALSE	29	44	32	29	21
euclidean	average	8	0.265233	0.100847	0.755974	2	1	12.8761	5	738.821	0.889442	0.265233	0.100847	0.619169	89.5714	30	35.0455	TRUE	30	30	26	19	46
euclidean	ward.D2	4	0.223759	0.0546345	0.819106	0	1	16.1185	5	1744.58	1.29539	0.223759	0.0546345	0.472131	138.45	31	34.8636	FALSE	31	30	46	44	29
maximum	ward.D2	5	0.234816	0.0586207	0.856419	0	3	9.51714	6	1523.11	1.32669	0.234816	0.0586207	0.438884	236.366	32	33.8182	FALSE	32	23	39	39	18
euclidean	ward.D2	5	0.250763	0.0563786	0.843749	0	2	11.01	6	1659.16	1.4189	0.250763	0.0563786	0.427957	240.798	33	33.5	FALSE	33	23	30	42	23
manhattan	average	4	0.236219	0.0699482	0.735715	1	1	14.9522	2	642.12	0.882116	0.236219	0.0699482	0.644919	21.3	34	33.0455	FALSE	34	55	38	25	49
canberra	ward.D2	8	0.300309	0.0464534	0.820696	0	2	9.19058	7	2100.86	1.50416	0.300309	0.0464534	0.411835	508.977	35	31.8182	FALSE	35	20	20	49	27
maximum	average	7	0.163916	0.0654762	0.874769	0	2	17.9613	5	353.082	1.1399	0.163916	0.0654762	0.624286	114.208	36	30.8182	FALSE	36	30	61	30	15
canberra	ward.D2	7	0.293687	0.0368536	0.8551	0	3	9.98367	7	2215.49	1.43328	0.293687	0.0368536	0.410316	506.783	37	30.6818	FALSE	37	20	21	57	19
euclidean	complete	3	0.212306	0.0587445	0.812766	1	1	16.3051	3	1498.39	1.21959	0.212306	0.0587445	0.477529	115.987	38	30.5909	FALSE	38	44	48	38	32
manhattan	average	5	0.161643	0.0699482	0.750696	1	1	20.5038	3	482.945	0.954127	0.161643	0.0699482	0.644088	27.1579	39	29.2273	FALSE	39	44	62	25	47
manhattan	ward.D2	5	0.231806	0.043058	0.809151	0	3	14.6956	5	1683.31	1.31949	0.231806	0.043058	0.424051	222.788	40	29	FALSE	40	30	42	50	36
maximum	average	6	0.164875	0.0654762	0.839413	1	1	17.7513	3	413.875	1.12077	0.164875	0.0654762	0.624378	114.097	41	28.4091	FALSE	41	44	60	30	24
manhattan	average	7	0.244053	0.0788705	0.729834	2	2	12.4796	2	847.348	0.944223	0.244053	0.0788705	0.589627	148.031	42	28.2273	FALSE	42	55	34	24	51
euclidean	ward.D2	6	0.244449	0.0563786	0.766751	1	4	7.93095	4	1563.58	1.32767	0.244449	0.0563786	0.420691	259.267	43	26.8636	FALSE	43	40	33	42	42
euclidean	ward.D2	7	0.248209	0.0609842	0.721827	1	4	8.18754	3	1483.31	1.29969	0.248209	0.0609842	0.42553	259.479	44	26.1818	FALSE	44	44	31	34	53
maximum	ward.D2	6	0.211205	0.0586207	0.78762	0	3	10.2169	5	1406.6	1.47386	0.211205	0.0586207	0.421297	296.194	45	25.5909	FALSE	45	30	49	39	39
canberra	complete	8	0.25129	0.0589234	0.812391	1	3	12.0364	4	1690.73	3.09779	0.25129	0.0589234	0.45923	838.398	46	24.9091	FALSE	46	40	29	37	34
maximum	average	8	0.127654	0.0654762	0.854587	1	3	23.0231	3	303.072	1.01777	0.127654	0.0654762	0.624286	114.208	47	24.5455	FALSE	47	44	68	30	20
manhattan	average	8	0.230687	0.0834192	0.696908	3	3	13.0861	2	765.097	0.981836	0.230687	0.0834192	0.591653	153.703	48	23.5455	FALSE	48	55	43	22	59
manhattan	average	6	0.138382	0.0699482	0.708279	2	2	22.9998	2	386.996	0.892213	0.138382	0.0699482	0.644069	27.1579	49	23.4545	FALSE	49	55	67	25	57
euclidean	ward.D2	8	0.253287	0.0609842	0.720804	2	5	8.95731	4	1418.44	1.35507	0.253287	0.0609842	0.421073	281.185	50	23.1818	FALSE	50	40	27	34	54
maximum	complete	3	0.218596	0.0280374	0.804405	1	2	16.8183	3	1155.89	1.37335	0.218596	0.0280374	0.495301	214.61	51	22.5	FALSE	51	44	47	67	37
manhattan	complete	3	0.168942	0.0263158	0.853493	0	2	16.9349	5	1321.66	1.77449	0.168942	0.0263158	0.368728	225.844	52	21.7727	FALSE	52	30	58	71	22
maximum	ward.D2	7	0.206706	0.037931	0.77742	0	4	14.1358	5	1335.87	1.36533	0.206706	0.037931	0.381979	352.288	53	21.5455	FALSE	53	30	50	55	40
manhattan	complete	5	0.155774	0.0281974	0.789457	0	1	22.4633	5	1072.22	1.41546	0.155774	0.0281974	0.401729	254.836	54	21.5	FALSE	54	30	64	66	38
manhattan	ward.D2	6	0.234168	0.0488534	0.69436	1	3	13.0627	2	1582.8	1.36902	0.234168	0.0488534	0.412891	281.887	55	20.0455	FALSE	55	55	40	47	60
euclidean	complete	4	0.183621	0.0332884	0.761641	2	2	15.3487	3	1493.41	1.44464	0.183621	0.0332884	0.454874	279.532	56	19.5	FALSE	56	44	54	61	44
euclidean	complete	5	0.183919	0.0361978	0.715278	1	2	15.7919	2	1249.14	1.37341	0.183919	0.0361978	0.457657	284.829	57	18.6364	FALSE	57	55	53	59	55
manhattan	ward.D2	7	0.244012	0.0488534	0.640454	3	3	13.4593	2	1527.16	1.3323	0.244012	0.0488534	0.417719	282.098	58	17.8636	FALSE	58	55	35	47	67
manhattan	complete	4	0.156018	0.0279163	0.824383	1	2	17.2148	3	895.767	1.59597	0.156018	0.0279163	0.371665	235.984	59	16.3182	FALSE	59	44	63	68	26
maximum	ward.D2	8	0.224045	0.037931	0.766415	2	4	13.8558	3	1307.67	1.35021	0.224045	0.037931	0.380563	380.598	60	16.2727	FALSE	60	44	45	55	43
manhattan	complete	7	0.173656	0.031746	0.758592	1	4	16.5617	3	1084.5	1.5748	0.173656	0.031746	0.446697	302.583	61	14.8636	FALSE	61	44	57	62	45
manhattan	complete	6	0.178034	0.0292581	0.702659	1	3	15.2554	2	1210.48	1.49439	0.178034	0.0292581	0.444785	287.332	62	14.6364	FALSE	62	55	56	65	58
manhattan	ward.D2	8	0.233259	0.0506198	0.671075	3	3	18.7544	2	1501.98	1.36686	0.233259	0.0506198	0.39807	291.25	63	14.4545	FALSE	63	55	41	45	63
maximum	complete	4	0.14144	0.0305085	0.649574	2	2	29.4145	2	1030.36	1.35963	0.14144	0.0305085	0.488554	237.362	64	13.2727	FALSE	64	55	66	63	66
manhattan	complete	8	0.179496	0.0335329	0.708338	2	3	16.0485	2	1008.09	1.462	0.179496	0.0335329	0.447956	302.683	65	12.3636	FALSE	65	55	55	60	56
euclidean	complete	6	0.149595	0.0384825	0.653029	2	2	24.306	2	1035.56	1.37924	0.149595	0.0384825	0.45374	314.865	66	11.8182	FALSE	66	55	65	54	65
euclidean	complete	7	0.165286	0.0397978	0.656216	2	5	17.6347	2	1092.96	1.44981	0.165286	0.0397978	0.434293	351.108	67	9.77273	FALSE	67	55	59	53	64
euclidean	complete	8	0.184911	0.0405898	0.624618	4	5	17.4248	2	1144.73	1.4318	0.184911	0.0405898	0.444305	357.977	68	9.59091	FALSE	68	55	52	52	69
maximum	complete	5	0.0936934	0.0241379	0.639995	2	3	33.2634	2	893.181	1.85927	0.0936934	0.0241379	0.346565	456.572	69	2.90909	FALSE	69	55	71	72	68
maximum	complete	7	0.096667	0.027451	0.616993	4	4	29.3912	2	760.013	1.73993	0.096667	0.027451	0.372217	475.721	70	1.18182	FALSE	70	55	70	69	71
maximum	complete	8	0.100309	0.0294118	0.617668	5	5	31.0474	2	717.022	1.74291	0.100309	0.0294118	0.377459	499.962	71	0.636364	FALSE	71	55	69	64	70
maximum	complete	6	0.0803224	0.0264151	0.607532	3	4	33.5666	2	729.602	2.05161	0.0803224	0.0264151	0.347002	471.982	72	0	FALSE	72	55	72	70	72
