## Additional file 5 for "Systematic evaluation of integration methods and parameters on single-cell RNA-sequencing biological insights: a case study on cattle embryos"

### Sheet: Sheet1
Distribution of integration methods across clusters
	integration method (contingency)
Cluster	CCA	FastMNN	Harmony	RPCA	scVI	STACAS
1	455	970	294	1069	547	785
2	0	0	0	0	12	17
3	0	0	0	0	65	73
	integration method (frequency)
Cluster	CCA	FastMNN	Harmony	RPCA	scVI	STACAS
1	0.110437	0.235437	0.0713592	0.259466	0.132767	0.190534
2	0	0	0	0	0.413793	0.586207
3	0	0	0	0	0.471014	0.528986
	Test	Method-Cluster Association
	Chi_square	df	P	Cramer's V
	328.223	10	1.65318e-64	0.195656
