## Additional file 6 for "Systematic evaluation of integration methods and parameters on single-cell RNA-sequencing biological insights: a case study on cattle embryos"

### Sheet: Sheet1
Number and proportion of each cell type identified in each of the three cluster containing specific patterns of integratino combined with other parameters.
		Epiblast			Hypoblast			Mesoderm			Trophoblast
Cluster	Combinations (N)	Median	%		Median	%		Median	%		Median	%
1	4120	196	19.5		232	22.619		164	16.6337		402	40.4366
2	29	10	1.01215		243	24.5088		195	18.4066		594	56.5934
3	138	0	0		251	23.1227		229	21.0623		601.5	55.2198
Kruskal-Wallis		H	481.499			41.9687			193.07			446.071
test		P	2.7787e-105			7.7021e-10			1.1898e-42			1.37032e-97
of proportions			0.112342			0.00979205			0.0450466			0.104076
