## Additional file 7 for "Systematic evaluation of integration methods and parameters on single-cell RNA-sequencing biological insights: a case study on cattle embryos"

### Sheet: Sheet1
Distribution of markers across differents clusters
			Epiblast				Hypoblast				Mesoderm				Trophoblast				Cannonical markers				Cluster markers
Cluster	Combinations (N)		Median	Mean	SD		Median	Mean	SD		Median	Mean	SD		Median	Mean	SD		Median	Mean	SD		Median	Mean	SD
1	4120		3	2.7932	0.566056		7	7.06359	0.38399		4	3.48519	0.682223		25	24.3563	2.41862		38	37.6983	2.33668		994	986.581	66.7996
2	29		9	8.31034	0.806379		7	6.96552	0.185695		3	3.10345	0.673203		29	28.5172	1.52645		47	46.8966	2.09327		842	857.138	42.122
3	138		0	0	0		7	7.02174	0.146362		4	3.52174	0.717023		27	26.7464	2.04355		38	37.2899	2.37137		833.5	839.638	30.1718
Kruskal-Wallis		H	898.342				3.42609				11.9333				176.356				90.3207				394.756
test		P	8.46331e-196				0.180316				0.00256275				5.06807e-39				2.43848e-20				1.90459e-86
of proportions			0.209599				0.000799367				0.00278426				0.0411469				0.0210734				0.0921036
