## Additional file 8 for "Systematic evaluation of integration methods and parameters on single-cell RNA-sequencing biological insights: a case study on cattle embryos"

### Sheet: Sheet1
Contrasts involving the number of canonical markers observed across clusters.
Cell type	Contrast	Z	P
Epiblast	cluster 2 - cluster 1	-12.4351	1.68472e-35
	cluster 3 - cluster 1	27.0808	1.65813e-161
	cluster 3 - cluster 2	22.8162	3.17004e-115
Mesoderm	cluster 2 - cluster 1	3.29609	0.000980416
	cluster 3 - cluster 1	-0.984274	0.324981
	cluster 3 - cluster 2	-3.42377	0.000617597
Trophoblast	cluster 2 - cluster 1	-8.11092	5.02e-16
	cluster 3 - cluster 1	-10.6361	2.03e-26
	cluster 3 - cluster 2	2.89319	0.00381354
