## Additional file 9 for "Systematic evaluation of integration methods and parameters on single-cell RNA-sequencing biological insights: a case study on cattle embryos"

### Sheet: 06a_representatives_2026-01-17
Subset of combinations selected for gene ontology analyses
integration method	integration dims	clustering dims	k param	resolution	algorithm	num clusters	n epib cells	epib specific markers	epib total markers	n hypo cells	hypo specific markers	hypo total markers	n trop cells	trop specific markers	trop total markers	n meso cells	meso specific markers	meso total markers	n unknown cells	total specific score	total overall markers	cluster id
STACAS	25	17	10	0.9	Leiden	12	215	3	228	234	7	209	354	30	219	165	4	271	124	44	927	1
scVI	15	12	20	0.5	SLM	8	210	3	328	210	7	206	521	30	251	151	4	260	0	44	1045	1
FastMNN	20	10	20	0.6	Louvain	9	282	3	227	225	7	232	364	29	252	128	4	327	93	43	1038	1
RPCA	20	17	10	0.4	Louvain	8	285	3	301	182	7	225	417	27	236	123	4	319	85	41	1081	1
CCA	12	10	10	0.6	Louvain_multilevel	11	228	3	258	199	8	206	383	24	179	159	4	375	123	39	1018	1
Harmony	NA	20	10	0.9	Leiden	11	252	3	239	180	7	187	374	25	192	154	4	450	132	39	1068	1
scVI	20	17	10	0.5	SLM	8	10	9	140	296	7	208	539	31	251	178	4	238	69	51	837	2
STACAS	17	12	10	0.4	Louvain	11	11	9	149	237	7	234	649	30	289	70	4	220	125	50	892	2
STACAS	15	12	20	0.3	Louvain	6	0	0	0	254	7	295	622	30	333	216	4	220	0	41	848	3
scVI	12	12	20	0.6	SLM	7	0	0	0	246	8	256	675	28	305	171	4	319	0	40	880	3
