## Additional file 10 for "Systematic evaluation of integration methods and parameters on single-cell RNA-sequencing biological insights: a case study on cattle embryos"

### Sheet: Supplementary_Table_GO_BP
Enrichment analysis of biological processes in cells annotated by different tested combiinatio of integration and parameters.
Cell Type	Cluster	Integration Method	GO ID	GO Term	DE Genes in Term	Genes in Term	Fold Enrichment	P-value	FDR
Epiblast	1	CCA	GO:0006412	translation	83	219	11.9307	2.7662e-70	6.36225e-69
Epiblast	1	CCA	GO:0002181	cytoplasmic translation	13	37	11.0605	1.40436e-10	1.61502e-09
Epiblast	1	CCA	GO:0015986	proton motive force-driven ATP synthesis	8	19	13.2547	7.29547e-08	5.59319e-07
Epiblast	1	CCA	GO:0006122	mitochondrial electron transport, ubiquinol to cytochrome c	4	7	17.9885	3.85229e-05	0.000221507
Epiblast	1	CCA	GO:0006123	mitochondrial electron transport, cytochrome c to oxygen	4	9	13.991	0.000156393	0.000718562
Epiblast	1	CCA	GO:0006414	translational elongation	5	17	9.25878	0.000187451	0.000718562
Epiblast	1	CCA	GO:0000463	maturation of LSU-rRNA from tricistronic rRNA transcript	4	11	11.4472	0.000409469	0.0013454
Epiblast	1	CCA	GO:0006605	protein targeting	4	17	7.40702	0.00225047	0.00647009
Epiblast	1	CCA	GO:0006120	mitochondrial electron transport, NADH to ubiquinone	4	21	5.99616	0.00512101	0.013087
Epiblast	1	CCA	GO:0006879	intracellular iron ion homeostasis	5	36	4.3722	0.00745531	0.0171472
Epiblast	1	CCA	GO:1902600	proton transmembrane transport	5	39	4.03588	0.00952659	0.0199192
Epiblast	1	CCA	GO:0000398	mRNA splicing, via spliceosome	7	86	2.56231	0.0259082	0.0496575
Epiblast	1	FastMNN	GO:0006412	translation	81	219	13.3065	2.73965e-74	4.93137e-73
Epiblast	1	FastMNN	GO:0002181	cytoplasmic translation	12	37	11.6682	2.55579e-10	2.30021e-09
Epiblast	1	FastMNN	GO:0006414	translational elongation	6	17	12.6978	5.37029e-06	3.22217e-05
Epiblast	1	FastMNN	GO:0006123	mitochondrial electron transport, cytochrome c to oxygen	4	9	15.9898	7.87756e-05	0.00035449
Epiblast	1	FastMNN	GO:0015986	proton motive force-driven ATP synthesis	5	19	9.46762	0.000166673	0.000591617
Epiblast	1	FastMNN	GO:0000463	maturation of LSU-rRNA from tricistronic rRNA transcript	4	11	13.0825	0.000197206	0.000591617
Epiblast	1	FastMNN	GO:0007015	actin filament organization	4	32	4.49712	0.0133199	0.034251
Epiblast	1	FastMNN	GO:0006879	intracellular iron ion homeostasis	4	36	3.99744	0.0199521	0.039915
Epiblast	1	FastMNN	GO:0006364	rRNA processing	5	54	3.3312	0.0199575	0.039915
Epiblast	1	Harmony	GO:0006412	translation	77	219	12.0392	8.83593e-65	1.76719e-63
Epiblast	1	Harmony	GO:0002181	cytoplasmic translation	12	37	11.1053	7.88306e-10	7.88306e-09
Epiblast	1	Harmony	GO:0015986	proton motive force-driven ATP synthesis	6	19	10.813	1.64531e-05	0.000109688
Epiblast	1	Harmony	GO:0006122	mitochondrial electron transport, ubiquinol to cytochrome c	4	7	19.5664	3.0412e-05	0.00015206
Epiblast	1	Harmony	GO:0006123	mitochondrial electron transport, cytochrome c to oxygen	4	9	15.2183	0.000110132	0.000440527
Epiblast	1	Harmony	GO:0006414	translational elongation	5	17	10.0709	0.000133074	0.000443581
Epiblast	1	Harmony	GO:0000463	maturation of LSU-rRNA from tricistronic rRNA transcript	4	11	12.4514	0.000294236	0.000840674
Epiblast	1	Harmony	GO:0006605	protein targeting	4	17	8.05676	0.00167447	0.00418617
Epiblast	1	Harmony	GO:0006879	intracellular iron ion homeostasis	5	36	4.75573	0.00530977	0.0117995
Epiblast	1	Harmony	GO:0007015	actin filament organization	4	32	4.28015	0.0169649	0.0339297
Epiblast	1	RPCA	GO:0006412	translation	93	219	11.4321	6.14261e-78	1.47423e-76
Epiblast	1	RPCA	GO:0002181	cytoplasmic translation	15	37	10.9138	2.4565e-12	2.9478e-11
Epiblast	1	RPCA	GO:0015986	proton motive force-driven ATP synthesis	9	19	12.7519	1.3153e-08	1.05224e-07
Epiblast	1	RPCA	GO:0006414	translational elongation	6	17	9.50142	3.07931e-05	0.000184759
Epiblast	1	RPCA	GO:0006122	mitochondrial electron transport, ubiquinol to cytochrome c	4	7	15.3833	7.81725e-05	0.000375228
Epiblast	1	RPCA	GO:0006123	mitochondrial electron transport, cytochrome c to oxygen	4	9	11.9648	0.00025453	0.00101812
Epiblast	1	RPCA	GO:0000463	maturation of LSU-rRNA from tricistronic rRNA transcript	4	11	9.78934	0.000637939	0.00218722
Epiblast	1	RPCA	GO:0006605	protein targeting	4	17	6.33428	0.00376018	0.0112806
Epiblast	1	RPCA	GO:1902600	proton transmembrane transport	5	39	3.45137	0.017803	0.0474746
Epiblast	1	RPCA	GO:0000398	mRNA splicing, via spliceosome	8	86	2.50425	0.0198191	0.0475658
Epiblast	1	STACAS	GO:0006412	translation	79	219	11.5419	1.41671e-65	3.25844e-64
Epiblast	1	STACAS	GO:0002181	cytoplasmic translation	13	37	11.2418	6.99087e-11	8.0395e-10
Epiblast	1	STACAS	GO:0000463	maturation of LSU-rRNA from tricistronic rRNA transcript	5	11	14.5436	1.52966e-05	0.000117274
Epiblast	1	STACAS	GO:0006123	mitochondrial electron transport, cytochrome c to oxygen	4	9	14.2204	0.000130108	0.000748123
Epiblast	1	STACAS	GO:0006414	translational elongation	5	17	9.41056	0.000172523	0.000793607
Epiblast	1	STACAS	GO:0015986	proton motive force-driven ATP synthesis	5	19	8.41997	0.000305831	0.00117235
Epiblast	1	STACAS	GO:0098869	cellular oxidant detoxification	4	15	8.53224	0.00121166	0.00398116
Epiblast	1	STACAS	GO:0006413	translational initiation	5	44	3.6359	0.0147218	0.0423252
Epiblast	1	scVI	GO:0006412	translation	100	219	12.8232	1.38634e-89	2.91132e-88
Epiblast	1	scVI	GO:0002181	cytoplasmic translation	16	37	12.1439	1.2703e-13	1.33382e-12
Epiblast	1	scVI	GO:0006414	translational elongation	8	17	13.2154	7.82064e-08	5.47445e-07
Epiblast	1	scVI	GO:0015986	proton motive force-driven ATP synthesis	8	19	11.8243	2.09108e-07	1.09782e-06
Epiblast	1	scVI	GO:0000463	maturation of LSU-rRNA from tricistronic rRNA transcript	5	11	12.7649	3.61985e-05	0.000152034
Epiblast	1	scVI	GO:0006123	mitochondrial electron transport, cytochrome c to oxygen	4	9	12.4812	0.00025221	0.000882735
Epiblast	1	scVI	GO:0006879	intracellular iron ion homeostasis	6	36	4.68046	0.00247311	0.00741933
Epiblast	1	scVI	GO:1902600	proton transmembrane transport	6	39	4.32042	0.00345823	0.00907785
Epiblast	1	scVI	GO:0006979	response to oxidative stress	6	56	3.00886	0.0196072	0.0457501
Epiblast	2	STACAS	GO:0000398	mRNA splicing, via spliceosome	15	86	9.26317	7.79466e-11	1.40304e-09
Epiblast	2	STACAS	GO:0042773	ATP synthesis coupled electron transport	4	5	42.4871	8.04606e-07	7.24146e-06
Epiblast	2	STACAS	GO:0008380	RNA splicing	7	45	8.26138	2.54838e-05	0.000152903
Epiblast	2	STACAS	GO:0006120	mitochondrial electron transport, NADH to ubiquinone	5	21	12.645	4.53015e-05	0.000203857
Epiblast	2	STACAS	GO:0006260	DNA replication	6	40	7.96633	0.0001091	0.000316501
Epiblast	2	STACAS	GO:0006334	nucleosome assembly	6	40	7.96633	0.000111554	0.000316501
Epiblast	2	STACAS	GO:0032981	mitochondrial respiratory chain complex I assembly	5	25	10.6218	0.000123084	0.000316501
Epiblast	2	STACAS	GO:0006270	DNA replication initiation	4	15	14.1624	0.000160008	0.000360018
Epiblast	2	STACAS	GO:0051603	proteolysis involved in protein catabolic process	5	30	8.85147	0.000286137	0.000572274
Epiblast	2	STACAS	GO:0043161	proteasome-mediated ubiquitin-dependent protein catabolic process	6	112	2.84512	0.0224263	0.0403673
Epiblast	3	scVI	GO:0006412	translation	97	219	13.7218	8.07667e-92	1.37303e-90
Epiblast	3	scVI	GO:0002181	cytoplasmic translation	15	37	12.5595	3.85498e-13	3.27673e-12
Epiblast	3	scVI	GO:0006414	translational elongation	7	17	12.7565	6.84994e-07	3.88163e-06
Epiblast	3	scVI	GO:0015986	proton motive force-driven ATP synthesis	7	19	11.4137	1.54361e-06	6.56033e-06
Epiblast	3	scVI	GO:0006123	mitochondrial electron transport, cytochrome c to oxygen	4	9	13.769	0.000155345	0.000528174
Epiblast	3	scVI	GO:0000463	maturation of LSU-rRNA from tricistronic rRNA transcript	4	11	11.2655	0.000402458	0.0011403
Hypoblast	1	CCA	GO:0006412	translation	20	219	3.52954	1.30712e-06	4.70564e-05
Hypoblast	1	CCA	GO:0014850	response to muscle activity	4	8	19.3243	2.57069e-05	0.000462725
Hypoblast	1	CCA	GO:0007229	integrin-mediated signaling pathway	6	30	7.7297	0.000107431	0.00128917
Hypoblast	1	CCA	GO:0007155	cell adhesion	10	98	3.94373	0.000280066	0.00203484
Hypoblast	1	CCA	GO:0031032	actomyosin structure organization	4	13	11.8919	0.000282616	0.00203484
Hypoblast	1	CCA	GO:0035987	endodermal cell differentiation	4	15	10.3063	0.00050733	0.00279056
Hypoblast	1	CCA	GO:0071711	basement membrane organization	4	15	10.3063	0.000542608	0.00279056
Hypoblast	1	CCA	GO:0071456	cellular response to hypoxia	5	36	5.36785	0.00263796	0.0104338
Hypoblast	1	CCA	GO:0001525	angiogenesis	6	54	4.29428	0.00301643	0.0104338
Hypoblast	1	CCA	GO:0034446	substrate adhesion-dependent cell spreading	4	24	6.44142	0.00307326	0.0104338
Hypoblast	1	CCA	GO:0045766	positive regulation of angiogenesis	5	38	5.08533	0.0031881	0.0104338
Hypoblast	1	CCA	GO:0006979	response to oxidative stress	6	56	4.14091	0.00357816	0.0107345
Hypoblast	1	CCA	GO:0006890	retrograde vesicle-mediated transport, Golgi to endoplasmic reticulum	4	25	6.18376	0.00411147	0.0113856
Hypoblast	1	CCA	GO:0071346	cellular response to type II interferon	4	31	4.98691	0.00725046	0.018644
Hypoblast	1	CCA	GO:0030335	positive regulation of cell migration	7	87	3.10965	0.00830231	0.0186871
Hypoblast	1	CCA	GO:0030334	regulation of cell migration	4	30	5.15314	0.00830538	0.0186871
Hypoblast	1	CCA	GO:0050821	protein stabilization	7	95	2.84779	0.0150899	0.0306115
Hypoblast	1	CCA	GO:0010628	positive regulation of gene expression	9	144	2.41553	0.0153058	0.0306115
Hypoblast	1	FastMNN	GO:0006412	translation	33	219	5.22843	1.28363e-14	6.03307e-13
Hypoblast	1	FastMNN	GO:0007229	integrin-mediated signaling pathway	8	30	9.25274	2.22478e-06	5.22822e-05
Hypoblast	1	FastMNN	GO:0031032	actomyosin structure organization	5	13	13.3453	2.85526e-05	0.000337899
Hypoblast	1	FastMNN	GO:0001525	angiogenesis	9	54	5.78296	3.69803e-05	0.000337899
Hypoblast	1	FastMNN	GO:0007015	actin filament organization	7	32	7.59014	3.71196e-05	0.000337899
Hypoblast	1	FastMNN	GO:0014850	response to muscle activity	4	8	17.3489	4.59006e-05	0.000337899
Hypoblast	1	FastMNN	GO:0007155	cell adhesion	12	98	4.24871	5.03254e-05	0.000337899
Hypoblast	1	FastMNN	GO:0006911	phagocytosis, engulfment	4	11	12.6174	0.000238341	0.00126127
Hypoblast	1	FastMNN	GO:0071346	cellular response to type II interferon	6	31	6.7157	0.00024152	0.00126127
Hypoblast	1	FastMNN	GO:0030335	positive regulation of cell migration	10	87	3.98825	0.000334658	0.00157289
Hypoblast	1	FastMNN	GO:0051496	positive regulation of stress fiber assembly	5	22	7.88586	0.000539497	0.00230512
Hypoblast	1	FastMNN	GO:0034446	substrate adhesion-dependent cell spreading	5	24	7.2287	0.000646268	0.00244322
Hypoblast	1	FastMNN	GO:1900026	positive regulation of substrate adhesion-dependent cell spreading	5	23	7.543	0.000675784	0.00244322
Hypoblast	1	FastMNN	GO:0035987	endodermal cell differentiation	4	15	9.25274	0.000915148	0.00307228
Hypoblast	1	FastMNN	GO:0007160	cell-matrix adhesion	4	18	7.71062	0.00145593	0.00456193
Hypoblast	1	FastMNN	GO:0071456	cellular response to hypoxia	5	36	4.81914	0.00516491	0.0151532
Hypoblast	1	FastMNN	GO:0010628	positive regulation of gene expression	11	144	2.65052	0.00548095	0.0151532
Hypoblast	1	FastMNN	GO:0045766	positive regulation of angiogenesis	5	38	4.5655	0.0062001	0.0161891
Hypoblast	1	FastMNN	GO:0006890	retrograde vesicle-mediated transport, Golgi to endoplasmic reticulum	4	25	5.55164	0.00714639	0.0176779
Hypoblast	1	FastMNN	GO:0006979	response to oxidative stress	6	56	3.71762	0.00760132	0.0178631
Hypoblast	1	FastMNN	GO:0030334	regulation of cell migration	4	30	4.62637	0.0140711	0.0308697
Hypoblast	1	FastMNN	GO:0051897	positive regulation of phosphatidylinositol 3-kinase/protein kinase B signal transduction	6	66	3.15434	0.0144496	0.0308697
Hypoblast	1	Harmony	GO:0007229	integrin-mediated signaling pathway	8	30	11.3145	3.95312e-07	1.54172e-05
Hypoblast	1	Harmony	GO:0031032	actomyosin structure organization	5	13	16.319	8.53168e-06	0.000166368
Hypoblast	1	Harmony	GO:0014850	response to muscle activity	4	8	21.2147	2.06717e-05	0.00025254
Hypoblast	1	Harmony	GO:0007155	cell adhesion	11	98	4.76248	2.59015e-05	0.00025254
Hypoblast	1	Harmony	GO:0007015	actin filament organization	6	32	7.9555	9.74421e-05	0.000760048
Hypoblast	1	Harmony	GO:0034446	substrate adhesion-dependent cell spreading	5	24	8.83945	0.000190445	0.00123789
Hypoblast	1	Harmony	GO:0030335	positive regulation of cell migration	9	87	4.38924	0.000249827	0.00139189
Hypoblast	1	Harmony	GO:0001525	angiogenesis	7	54	5.5001	0.000320292	0.00148921
Hypoblast	1	Harmony	GO:0035987	endodermal cell differentiation	4	15	11.3145	0.000343665	0.00148921
Hypoblast	1	Harmony	GO:0071346	cellular response to type II interferon	5	31	6.84344	0.000645082	0.00251582
Hypoblast	1	Harmony	GO:0030334	regulation of cell migration	5	30	7.07156	0.000773979	0.00274411
Hypoblast	1	Harmony	GO:0045766	positive regulation of angiogenesis	5	38	5.58281	0.00209404	0.00680564
Hypoblast	1	Harmony	GO:1900026	positive regulation of substrate adhesion-dependent cell spreading	4	23	7.37902	0.00236178	0.00708535
Hypoblast	1	Harmony	GO:0010628	positive regulation of gene expression	9	144	2.65183	0.00879965	0.0245133
Hypoblast	1	Harmony	GO:0071456	cellular response to hypoxia	4	36	4.71437	0.0112873	0.0282319
Hypoblast	1	Harmony	GO:0006979	response to oxidative stress	5	56	3.78833	0.0115823	0.0282319
Hypoblast	1	Harmony	GO:0051402	neuron apoptotic process	4	40	4.24293	0.0161941	0.0371513
Hypoblast	1	Harmony	GO:0051897	positive regulation of phosphatidylinositol 3-kinase/protein kinase B signal transduction	5	66	3.21434	0.0194029	0.0420397
Hypoblast	1	Harmony	GO:0030036	actin cytoskeleton organization	6	89	2.86041	0.0232878	0.0478012
Hypoblast	1	Harmony	GO:0031175	neuron projection development	4	46	3.68951	0.0253624	0.0494566
Hypoblast	1	RPCA	GO:0007229	integrin-mediated signaling pathway	8	30	9.42021	1.58585e-06	7.61208e-05
Hypoblast	1	RPCA	GO:0031032	actomyosin structure organization	5	13	13.5868	2.18036e-05	0.000359082
Hypoblast	1	RPCA	GO:0007015	actin filament organization	7	32	7.72752	2.87626e-05	0.000359082
Hypoblast	1	RPCA	GO:0007155	cell adhesion	12	98	4.32561	3.05728e-05	0.000359082
Hypoblast	1	RPCA	GO:0014850	response to muscle activity	4	8	17.6629	4.16192e-05	0.000359082
Hypoblast	1	RPCA	GO:0034446	substrate adhesion-dependent cell spreading	6	24	8.83145	4.48853e-05	0.000359082
Hypoblast	1	RPCA	GO:0001525	angiogenesis	8	54	5.23345	0.000167108	0.00114588
Hypoblast	1	RPCA	GO:0030335	positive regulation of cell migration	10	87	4.06044	0.000219343	0.00131606
Hypoblast	1	RPCA	GO:0071353	cellular response to interleukin-4	4	12	11.7753	0.000292756	0.00156136
Hypoblast	1	RPCA	GO:1900026	positive regulation of substrate adhesion-dependent cell spreading	5	23	7.67952	0.000515924	0.00247643
Hypoblast	1	RPCA	GO:0035987	endodermal cell differentiation	4	15	9.42021	0.000738935	0.00322444
Hypoblast	1	RPCA	GO:0072659	protein localization to plasma membrane	8	72	3.92509	0.00134308	0.0053723
Hypoblast	1	RPCA	GO:0030334	regulation of cell migration	5	30	5.88763	0.00176769	0.00652687
Hypoblast	1	RPCA	GO:0010628	positive regulation of gene expression	11	144	2.6985	0.00359159	0.0119041
Hypoblast	1	RPCA	GO:0051496	positive regulation of stress fiber assembly	4	22	6.42287	0.00375519	0.0119041
Hypoblast	1	RPCA	GO:0071456	cellular response to hypoxia	5	36	4.90636	0.00396803	0.0119041
Hypoblast	1	RPCA	GO:0030036	actin cytoskeleton organization	8	89	3.17535	0.00492486	0.0139055
Hypoblast	1	RPCA	GO:0006412	translation	14	219	2.25827	0.00557928	0.0142555
Hypoblast	1	RPCA	GO:0006890	retrograde vesicle-mediated transport, Golgi to endoplasmic reticulum	4	25	5.65213	0.00581819	0.0142555
Hypoblast	1	RPCA	GO:0006979	response to oxidative stress	6	56	3.78491	0.00593979	0.0142555
Hypoblast	1	RPCA	GO:0071346	cellular response to type II interferon	4	31	4.55817	0.0107548	0.0245823
Hypoblast	1	RPCA	GO:0051897	positive regulation of phosphatidylinositol 3-kinase/protein kinase B signal transduction	6	66	3.21144	0.0117087	0.0255462
Hypoblast	1	STACAS	GO:0006412	translation	37	219	6.25114	5.4749e-19	1.86147e-17
Hypoblast	1	STACAS	GO:0007229	integrin-mediated signaling pathway	8	30	9.86667	1.39843e-06	2.37733e-05
Hypoblast	1	STACAS	GO:0071346	cellular response to type II interferon	6	31	7.16129	0.000176453	0.00158463
Hypoblast	1	STACAS	GO:0006911	phagocytosis, engulfment	4	11	13.4545	0.000186427	0.00158463
Hypoblast	1	STACAS	GO:0007015	actin filament organization	6	32	6.9375	0.000244132	0.0016601
Hypoblast	1	STACAS	GO:0034446	substrate adhesion-dependent cell spreading	5	24	7.70833	0.000472074	0.00267508
Hypoblast	1	STACAS	GO:0035987	endodermal cell differentiation	4	15	9.86667	0.000699122	0.00339573
Hypoblast	1	STACAS	GO:0007160	cell-matrix adhesion	4	18	8.22222	0.00120329	0.00511396
Hypoblast	1	STACAS	GO:0030199	collagen fibril organization	4	17	8.70588	0.00144623	0.00546353
Hypoblast	1	STACAS	GO:0007155	cell adhesion	9	98	3.39796	0.00239257	0.00813475
Hypoblast	1	STACAS	GO:1900026	positive regulation of substrate adhesion-dependent cell spreading	4	23	6.43478	0.00443347	0.0137035
Hypoblast	1	STACAS	GO:0006890	retrograde vesicle-mediated transport, Golgi to endoplasmic reticulum	4	25	5.92	0.00561435	0.0159073
Hypoblast	1	STACAS	GO:0010628	positive regulation of gene expression	10	144	2.56944	0.0098878	0.0258604
Hypoblast	1	STACAS	GO:0001525	angiogenesis	5	54	3.42593	0.020326	0.046838
Hypoblast	1	STACAS	GO:0071456	cellular response to hypoxia	4	36	4.11111	0.0206638	0.046838
Hypoblast	1	STACAS	GO:0050821	protein stabilization	7	95	2.72632	0.0236449	0.0476449
Hypoblast	1	STACAS	GO:0006979	response to oxidative stress	5	56	3.30357	0.0238225	0.0476449
Hypoblast	1	scVI	GO:0006412	translation	21	219	4.64979	1.17749e-08	2.35498e-07
Hypoblast	1	scVI	GO:0071353	cellular response to interleukin-4	5	12	20.2045	2.97679e-06	2.97679e-05
Hypoblast	1	scVI	GO:0030335	positive regulation of cell migration	10	87	5.57364	1.83444e-05	0.000122296
Hypoblast	1	scVI	GO:0007229	integrin-mediated signaling pathway	6	30	9.69814	3.59436e-05	0.000179718
Hypoblast	1	scVI	GO:0034446	substrate adhesion-dependent cell spreading	5	24	10.1022	0.000114201	0.000456806
Hypoblast	1	scVI	GO:0006120	mitochondrial electron transport, NADH to ubiquinone	4	21	9.23632	0.00103247	0.00344156
Hypoblast	1	scVI	GO:0050821	protein stabilization	8	95	4.08343	0.00150347	0.00392504
Hypoblast	1	scVI	GO:0007155	cell adhesion	8	98	3.95842	0.00157002	0.00392504
Hypoblast	1	scVI	GO:0006629	lipid metabolic process	7	93	3.64984	0.00439523	0.00976717
Hypoblast	1	scVI	GO:0001525	angiogenesis	5	54	4.48988	0.00669994	0.0133999
Hypoblast	2	STACAS	GO:0006412	translation	39	219	6.09775	1.86699e-19	8.02806e-18
Hypoblast	2	STACAS	GO:0007229	integrin-mediated signaling pathway	8	30	9.13099	2.66881e-06	5.73794e-05
Hypoblast	2	STACAS	GO:0014850	response to muscle activity	4	8	17.1206	5.15292e-05	0.000738585
Hypoblast	2	STACAS	GO:1900026	positive regulation of substrate adhesion-dependent cell spreading	6	23	8.93249	7.18873e-05	0.000772788
Hypoblast	2	STACAS	GO:0071346	cellular response to type II interferon	6	31	6.62733	0.000275685	0.00197994
Hypoblast	2	STACAS	GO:0001525	angiogenesis	8	54	5.07277	0.000276271	0.00197994
Hypoblast	2	STACAS	GO:0007015	actin filament organization	6	32	6.42023	0.000384316	0.0023608
Hypoblast	2	STACAS	GO:0031032	actomyosin structure organization	4	13	10.5358	0.000557523	0.00283033
Hypoblast	2	STACAS	GO:0051496	positive regulation of stress fiber assembly	5	22	7.7821	0.000592394	0.00283033
Hypoblast	2	STACAS	GO:0034446	substrate adhesion-dependent cell spreading	5	24	7.13359	0.000711973	0.00306148
Hypoblast	2	STACAS	GO:0035987	endodermal cell differentiation	4	15	9.13099	0.000991108	0.00387433
Hypoblast	2	STACAS	GO:0007160	cell-matrix adhesion	4	18	7.60916	0.00160168	0.00552727
Hypoblast	2	STACAS	GO:0030335	positive regulation of cell migration	9	87	3.5422	0.00167103	0.00552727
Hypoblast	2	STACAS	GO:0010628	positive regulation of gene expression	12	144	2.85344	0.00216636	0.00621881
Hypoblast	2	STACAS	GO:0072659	protein localization to plasma membrane	8	72	3.80458	0.00216935	0.00621881
Hypoblast	2	STACAS	GO:0050821	protein stabilization	9	95	3.24391	0.00363077	0.0097577
Hypoblast	2	STACAS	GO:0007155	cell adhesion	9	98	3.1446	0.00402723	0.0101865
Hypoblast	2	STACAS	GO:0071456	cellular response to hypoxia	5	36	4.75573	0.00561913	0.0134235
Hypoblast	2	STACAS	GO:0006890	retrograde vesicle-mediated transport, Golgi to endoplasmic reticulum	4	25	5.4786	0.00766776	0.0173533
Hypoblast	2	STACAS	GO:0006979	response to oxidative stress	6	56	3.6687	0.00838498	0.0180277
Hypoblast	2	STACAS	GO:0051897	positive regulation of phosphatidylinositol 3-kinase/protein kinase B signal transduction	6	66	3.11284	0.0159576	0.0326752
Hypoblast	2	STACAS	GO:0043066	negative regulation of apoptotic process	10	148	2.3136	0.0198414	0.038781
Hypoblast	2	STACAS	GO:0030036	actin cytoskeleton organization	7	89	2.69313	0.0247604	0.0462911
Hypoblast	2	scVI	GO:0006412	translation	34	219	6.12144	2.00425e-17	6.61402e-16
Hypoblast	2	scVI	GO:0007229	integrin-mediated signaling pathway	7	30	9.20017	1.01125e-05	0.000166856
Hypoblast	2	scVI	GO:0006911	phagocytosis, engulfment	4	11	14.3379	0.000137603	0.00151364
Hypoblast	2	scVI	GO:0031032	actomyosin structure organization	4	13	12.1321	0.000293894	0.00222445
Hypoblast	2	scVI	GO:0034446	substrate adhesion-dependent cell spreading	5	24	8.21444	0.000337038	0.00222445
Hypoblast	2	scVI	GO:0035987	endodermal cell differentiation	4	15	10.5145	0.000534407	0.00293924
Hypoblast	2	scVI	GO:0007155	cell adhesion	9	98	3.62106	0.00135287	0.00566442
Hypoblast	2	scVI	GO:0007015	actin filament organization	5	32	6.16083	0.00137319	0.00566442
Hypoblast	2	scVI	GO:0051496	positive regulation of stress fiber assembly	4	22	7.16896	0.00275309	0.0100947
Hypoblast	2	scVI	GO:1900026	positive regulation of substrate adhesion-dependent cell spreading	4	23	6.85727	0.00330779	0.0109157
Hypoblast	2	scVI	GO:0010628	positive regulation of gene expression	10	144	2.73815	0.00568815	0.0170645
Hypoblast	2	scVI	GO:0051897	positive regulation of phosphatidylinositol 3-kinase/protein kinase B signal transduction	6	66	3.58448	0.00773921	0.0212828
Hypoblast	2	scVI	GO:0007186	G protein-coupled receptor signaling pathway	6	68	3.47906	0.00966857	0.0245433
Hypoblast	2	scVI	GO:0050821	protein stabilization	7	95	2.90532	0.0158264	0.0373051
Hypoblast	3	STACAS	GO:0006412	translation	41	219	5.11044	7.61745e-18	4.1896e-16
Hypoblast	3	STACAS	GO:0007229	integrin-mediated signaling pathway	9	30	8.18916	1.24174e-06	3.4148e-05
Hypoblast	3	STACAS	GO:0071346	cellular response to type II interferon	8	31	7.04444	1.33837e-05	0.000245368
Hypoblast	3	STACAS	GO:0014850	response to muscle activity	4	8	13.6486	0.000128608	0.0016815
Hypoblast	3	STACAS	GO:0007015	actin filament organization	7	32	5.97126	0.000168568	0.0016815
Hypoblast	3	STACAS	GO:0034446	substrate adhesion-dependent cell spreading	6	24	6.8243	0.000212952	0.0016815
Hypoblast	3	STACAS	GO:1900026	positive regulation of substrate adhesion-dependent cell spreading	6	23	7.12101	0.000214009	0.0016815
Hypoblast	3	STACAS	GO:0010628	positive regulation of gene expression	15	144	2.84346	0.000478036	0.0032865
Hypoblast	3	STACAS	GO:0006911	phagocytosis, engulfment	4	11	9.92626	0.000611547	0.00373723
Hypoblast	3	STACAS	GO:0031032	actomyosin structure organization	4	13	8.39914	0.00120897	0.00664934
Hypoblast	3	STACAS	GO:0051496	positive regulation of stress fiber assembly	5	22	6.20391	0.00140723	0.00703612
Hypoblast	3	STACAS	GO:0072659	protein localization to plasma membrane	9	72	3.41215	0.00203145	0.00860494
Hypoblast	3	STACAS	GO:0035987	endodermal cell differentiation	4	15	7.27925	0.00207007	0.00860494
Hypoblast	3	STACAS	GO:0050808	synapse organization	4	15	7.27925	0.00239426	0.00860494
Hypoblast	3	STACAS	GO:0071456	cellular response to hypoxia	6	36	4.54953	0.00249722	0.00860494
Hypoblast	3	STACAS	GO:0030036	actin cytoskeleton organization	10	89	3.0671	0.00250326	0.00860494
Hypoblast	3	STACAS	GO:0043409	negative regulation of MAPK cascade	4	16	6.8243	0.0028984	0.00937718
Hypoblast	3	STACAS	GO:0001525	angiogenesis	7	54	3.53853	0.00471367	0.0138522
Hypoblast	3	STACAS	GO:0007155	cell adhesion	10	98	2.78543	0.00478532	0.0138522
Hypoblast	3	STACAS	GO:0006096	glycolytic process	4	22	4.96313	0.0101035	0.0277846
Hypoblast	3	STACAS	GO:0050821	protein stabilization	9	95	2.58605	0.0127513	0.0333962
Hypoblast	3	STACAS	GO:0006890	retrograde vesicle-mediated transport, Golgi to endoplasmic reticulum	4	25	4.36755	0.0149952	0.0374879
Hypoblast	3	STACAS	GO:0008360	regulation of cell shape	5	39	3.49964	0.0165901	0.0396721
Hypoblast	3	STACAS	GO:0030335	positive regulation of cell migration	8	87	2.51009	0.019462	0.0446005
Hypoblast	3	STACAS	GO:0006979	response to oxidative stress	6	56	2.9247	0.0212703	0.0459936
Hypoblast	3	STACAS	GO:0030198	extracellular matrix organization	4	28	3.8996	0.0217424	0.0459936
Hypoblast	3	STACAS	GO:0001889	liver development	4	29	3.76513	0.0236112	0.0480969
Hypoblast	3	scVI	GO:0006412	translation	40	219	5.46336	2.00241e-18	1.04126e-16
Hypoblast	3	scVI	GO:0007229	integrin-mediated signaling pathway	9	30	8.97356	5.84372e-07	1.51937e-05
Hypoblast	3	scVI	GO:0071346	cellular response to type II interferon	8	31	7.71919	7.01748e-06	0.000121636
Hypoblast	3	scVI	GO:0014850	response to muscle activity	4	8	14.9559	8.47701e-05	0.00110201
Hypoblast	3	scVI	GO:0034446	substrate adhesion-dependent cell spreading	6	24	7.47797	0.00013869	0.00144238
Hypoblast	3	scVI	GO:0001525	angiogenesis	8	54	4.43139	0.000613227	0.00531463
Hypoblast	3	scVI	GO:0031032	actomyosin structure organization	4	13	9.20365	0.000898032	0.0066711
Hypoblast	3	scVI	GO:1900026	positive regulation of substrate adhesion-dependent cell spreading	5	23	6.50258	0.00127717	0.00830158
Hypoblast	3	scVI	GO:0035987	endodermal cell differentiation	4	15	7.9765	0.00153921	0.00882411
Hypoblast	3	scVI	GO:0071456	cellular response to hypoxia	6	36	4.98531	0.00169694	0.00882411
Hypoblast	3	scVI	GO:0010628	positive regulation of gene expression	13	144	2.70038	0.00209934	0.00992416
Hypoblast	3	scVI	GO:0007160	cell-matrix adhesion	4	18	6.64708	0.00267519	0.0108247
Hypoblast	3	scVI	GO:0007155	cell adhesion	10	98	3.05223	0.00270618	0.0108247
Hypoblast	3	scVI	GO:0030335	positive regulation of cell migration	9	87	3.09433	0.00368827	0.0136993
Hypoblast	3	scVI	GO:0007015	actin filament organization	5	32	4.67373	0.00467625	0.016211
Hypoblast	3	scVI	GO:0051496	positive regulation of stress fiber assembly	4	22	5.43852	0.00759088	0.0246704
Hypoblast	3	scVI	GO:0006890	retrograde vesicle-mediated transport, Golgi to endoplasmic reticulum	4	25	4.7859	0.0115488	0.0353257
Hypoblast	3	scVI	GO:0006979	response to oxidative stress	6	56	3.20484	0.0150076	0.0433553
Hypoblast	3	scVI	GO:0001889	liver development	4	29	4.12578	0.0178318	0.0488029
Mesoderm	1	CCA	GO:0015031	protein transport	14	95	3.10109	0.000337265	0.0106184
Mesoderm	1	CCA	GO:0048666	neuron development	5	14	7.5154	0.000359947	0.0106184
Mesoderm	1	CCA	GO:0007613	memory	6	25	5.05035	0.00127881	0.0211527
Mesoderm	1	CCA	GO:0007165	signal transduction	21	204	2.1662	0.00143408	0.0211527
Mesoderm	1	FastMNN	GO:0015031	protein transport	13	95	3.2973	0.000202838	0.00953337
Mesoderm	1	Harmony	GO:0007399	nervous system development	12	52	4.04857	3.31401e-05	0.00291632
Mesoderm	1	Harmony	GO:0070588	calcium ion transmembrane transport	8	28	5.01252	0.000143751	0.00632505
Mesoderm	1	Harmony	GO:0007165	signal transduction	25	204	2.14998	0.000331514	0.00972441
Mesoderm	1	Harmony	GO:0030900	forebrain development	6	21	5.01252	0.0010022	0.0204655
Mesoderm	1	Harmony	GO:0015031	protein transport	14	95	2.58541	0.00116281	0.0204655
Mesoderm	1	Harmony	GO:0006816	calcium ion transport	7	30	4.09356	0.00143196	0.0210021
Mesoderm	1	Harmony	GO:0030879	mammary gland development	4	10	7.01753	0.00185011	0.0232585
Mesoderm	1	Harmony	GO:0007613	memory	6	25	4.21052	0.00269451	0.0296396
Mesoderm	1	Harmony	GO:0030217	T cell differentiation	5	19	4.61679	0.0040055	0.0391649
Mesoderm	1	Harmony	GO:0007411	axon guidance	7	37	3.3191	0.00501073	0.0397923
Mesoderm	1	Harmony	GO:0007420	brain development	10	67	2.61848	0.00527066	0.0397923
Mesoderm	1	Harmony	GO:0001764	neuron migration	8	48	2.92397	0.00619758	0.0397923
Mesoderm	1	Harmony	GO:0007612	learning	5	21	4.1771	0.00628682	0.0397923
Mesoderm	1	Harmony	GO:0010467	gene expression	13	102	2.23598	0.00633059	0.0397923
Mesoderm	1	Harmony	GO:0007416	synapse assembly	4	14	5.01252	0.00701939	0.0400923
Mesoderm	1	Harmony	GO:0048666	neuron development	4	14	5.01252	0.00735393	0.0400923
Mesoderm	1	Harmony	GO:0007156	homophilic cell adhesion via plasma membrane adhesion molecules	6	31	3.39558	0.00810908	0.0400923
Mesoderm	1	Harmony	GO:0007605	sensory perception of sound	7	41	2.99529	0.00891678	0.0400923
Mesoderm	1	Harmony	GO:0010975	regulation of neuron projection development	4	15	4.67835	0.00943353	0.0400923
Mesoderm	1	Harmony	GO:0051965	positive regulation of synapse assembly	4	15	4.67835	0.00950137	0.0400923
Mesoderm	1	Harmony	GO:0006874	intracellular calcium ion homeostasis	5	23	3.81387	0.00956747	0.0400923
Mesoderm	1	Harmony	GO:0006811	monoatomic ion transport	11	85	2.27038	0.0105167	0.0420669
Mesoderm	1	Harmony	GO:0009966	regulation of signal transduction	5	24	3.65496	0.011456	0.0438315
Mesoderm	1	RPCA	GO:0070588	calcium ion transmembrane transport	6	28	5.27738	0.000817756	0.0228658
Mesoderm	1	RPCA	GO:0010608	post-transcriptional regulation of gene expression	5	19	6.48099	0.000831482	0.0228658
Mesoderm	1	RPCA	GO:0048666	neuron development	4	14	7.0365	0.00184514	0.0322426
Mesoderm	1	RPCA	GO:0007155	cell adhesion	11	98	2.76434	0.00260688	0.0322426
Mesoderm	1	RPCA	GO:0010975	regulation of neuron projection development	4	15	6.5674	0.00333325	0.0322426
Mesoderm	1	RPCA	GO:0016192	vesicle-mediated transport	10	88	2.79861	0.00351737	0.0322426
Mesoderm	1	STACAS	GO:0010608	post-transcriptional regulation of gene expression	5	19	7.20868	0.00054373	0.0250116
Mesoderm	1	STACAS	GO:0048666	neuron development	4	14	7.82657	0.00128808	0.0296258
Mesoderm	1	scVI	GO:0035264	multicellular organism growth	7	45	5.32641	0.000204528	0.007363
Mesoderm	2	STACAS	GO:0048666	neuron development	4	14	10.1853	0.000420861	0.00863076
Mesoderm	2	STACAS	GO:0015031	protein transport	10	95	3.75246	0.000523077	0.00863076
Mesoderm	2	STACAS	GO:0010608	post-transcriptional regulation of gene expression	4	19	7.50493	0.00173409	0.0169007
Mesoderm	2	STACAS	GO:0006397	mRNA processing	7	64	3.89904	0.00230929	0.0169007
Mesoderm	2	STACAS	GO:0001568	blood vessel development	4	21	6.79017	0.00256071	0.0169007
Mesoderm	2	STACAS	GO:0006334	nucleosome assembly	5	40	4.45605	0.00663793	0.0365086
Mesoderm	3	scVI	GO:0060173	limb development	4	18	7.13946	0.00220671	0.0273239
Mesoderm	3	scVI	GO:0010608	post-transcriptional regulation of gene expression	4	19	6.7637	0.00223918	0.0273239
Mesoderm	3	scVI	GO:0035176	social behavior	4	19	6.7637	0.00228974	0.0273239
Mesoderm	3	scVI	GO:0035264	multicellular organism growth	6	45	4.28368	0.002484	0.0273239
Trophoblast	1	CCA	GO:0086073	bundle of His cell-Purkinje myocyte adhesion involved in cell communication	4	6	29.0764	4.71836e-06	8.49304e-05
Trophoblast	1	CCA	GO:0098911	regulation of ventricular cardiac muscle cell action potential	4	8	21.8073	1.9777e-05	0.000177993
Trophoblast	1	CCA	GO:0006636	unsaturated fatty acid biosynthetic process	4	12	14.5382	0.000131518	0.000789107
Trophoblast	1	CCA	GO:0086091	regulation of heart rate by cardiac conduction	4	13	13.4199	0.000183418	0.000825382
Trophoblast	1	CCA	GO:0006508	proteolysis	10	129	3.38097	0.00120602	0.00434167
Trophoblast	1	CCA	GO:0007155	cell adhesion	7	98	3.11532	0.0107629	0.0322886
Trophoblast	1	FastMNN	GO:0086073	bundle of His cell-Purkinje myocyte adhesion involved in cell communication	4	6	20.7357	2.06474e-05	0.000508096
Trophoblast	1	FastMNN	GO:0031334	positive regulation of protein-containing complex assembly	6	19	9.82218	2.9888e-05	0.000508096
Trophoblast	1	FastMNN	GO:0098911	regulation of ventricular cardiac muscle cell action potential	4	8	15.5518	7.54655e-05	0.000720088
Trophoblast	1	FastMNN	GO:0006814	sodium ion transport	5	15	10.3679	8.47163e-05	0.000720088
Trophoblast	1	FastMNN	GO:0006636	unsaturated fatty acid biosynthetic process	4	12	10.3679	0.000516245	0.00351047
Trophoblast	1	FastMNN	GO:0086091	regulation of heart rate by cardiac conduction	4	13	9.57033	0.000728594	0.0041287
Trophoblast	1	FastMNN	GO:0043066	negative regulation of apoptotic process	13	148	2.73207	0.00154222	0.00749077
Trophoblast	1	FastMNN	GO:0016192	vesicle-mediated transport	9	88	3.18105	0.00290476	0.0123452
Trophoblast	1	FastMNN	GO:0030216	keratinocyte differentiation	4	25	4.97657	0.00961932	0.0363396
Trophoblast	1	FastMNN	GO:0006508	proteolysis	10	129	2.41113	0.0118156	0.0401729
Trophoblast	1	Harmony	GO:0086073	bundle of His cell-Purkinje myocyte adhesion involved in cell communication	5	6	34.062	6.30585e-08	1.32423e-06
Trophoblast	1	Harmony	GO:0098911	regulation of ventricular cardiac muscle cell action potential	5	8	25.5465	5.11449e-07	5.37021e-06
Trophoblast	1	Harmony	GO:0086091	regulation of heart rate by cardiac conduction	5	13	15.7209	1.05481e-05	7.3837e-05
Trophoblast	1	Harmony	GO:0006636	unsaturated fatty acid biosynthetic process	4	12	13.6248	0.000168817	0.00088629
Trophoblast	1	Harmony	GO:0006814	sodium ion transport	4	15	10.8998	0.000465861	0.00195662
Trophoblast	1	Harmony	GO:0043066	negative regulation of apoptotic process	11	148	3.03796	0.00151587	0.00530553
Trophoblast	1	Harmony	GO:0006508	proteolysis	9	129	2.8517	0.00674828	0.0202448
Trophoblast	1	Harmony	GO:0072659	protein localization to plasma membrane	6	72	3.4062	0.0114164	0.0299681
Trophoblast	1	Harmony	GO:0007155	cell adhesion	7	98	2.9196	0.0154219	0.0359845
Trophoblast	1	RPCA	GO:0086073	bundle of His cell-Purkinje myocyte adhesion involved in cell communication	5	6	27.5671	1.93616e-07	6.77655e-06
Trophoblast	1	RPCA	GO:0098911	regulation of ventricular cardiac muscle cell action potential	5	8	20.6753	1.69723e-06	2.97015e-05
Trophoblast	1	RPCA	GO:0086091	regulation of heart rate by cardiac conduction	5	13	12.7233	3.41947e-05	0.000398938
Trophoblast	1	RPCA	GO:0006636	unsaturated fatty acid biosynthetic process	4	12	11.0268	0.000421016	0.00368389
Trophoblast	1	RPCA	GO:0043066	negative regulation of apoptotic process	13	148	2.90572	0.000907139	0.00540121
Trophoblast	1	RPCA	GO:0030216	keratinocyte differentiation	5	25	6.6161	0.00104481	0.00540121
Trophoblast	1	RPCA	GO:0006814	sodium ion transport	4	15	8.82147	0.00108024	0.00540121
Trophoblast	1	RPCA	GO:0072583	clathrin-dependent endocytosis	4	17	7.78365	0.00178792	0.00782213
Trophoblast	1	RPCA	GO:0031334	positive regulation of protein-containing complex assembly	4	19	6.96432	0.00278512	0.00976278
Trophoblast	1	RPCA	GO:0043588	skin development	4	19	6.96432	0.00278937	0.00976278
Trophoblast	1	RPCA	GO:0098609	cell-cell adhesion	5	45	3.67561	0.0143707	0.0457249
Trophoblast	1	STACAS	GO:0086073	bundle of His cell-Purkinje myocyte adhesion involved in cell communication	5	6	30.6879	1.02822e-07	2.67338e-06
Trophoblast	1	STACAS	GO:0098911	regulation of ventricular cardiac muscle cell action potential	5	8	23.0159	8.53449e-07	1.10948e-05
Trophoblast	1	STACAS	GO:0086091	regulation of heart rate by cardiac conduction	5	13	14.1636	1.74293e-05	0.000151054
Trophoblast	1	STACAS	GO:0006636	unsaturated fatty acid biosynthetic process	4	12	12.2752	0.000249904	0.00162438
Trophoblast	1	STACAS	GO:0006814	sodium ion transport	4	15	9.82013	0.000673237	0.00350083
Trophoblast	1	STACAS	GO:0031334	positive regulation of protein-containing complex assembly	4	19	7.75273	0.00181027	0.00680823
Trophoblast	1	STACAS	GO:0098609	cell-cell adhesion	6	45	4.91006	0.00183298	0.00680823
Trophoblast	1	STACAS	GO:0006508	proteolysis	10	129	2.85469	0.00392889	0.0127689
Trophoblast	1	STACAS	GO:1902600	proton transmembrane transport	5	39	4.72121	0.00452205	0.0130637
Trophoblast	1	STACAS	GO:0043066	negative regulation of apoptotic process	10	148	2.48821	0.00947418	0.0246329
Trophoblast	1	scVI	GO:0006412	translation	12	219	3.47789	0.000416808	0.00541851
Trophoblast	1	scVI	GO:0017148	negative regulation of translation	4	41	6.19235	0.0057853	0.029976
Trophoblast	1	scVI	GO:0007155	cell adhesion	6	98	3.88601	0.00691755	0.029976
Trophoblast	2	STACAS	GO:0006412	translation	44	219	5.48437	2.13931e-20	8.55723e-19
Trophoblast	2	STACAS	GO:0086073	bundle of His cell-Purkinje myocyte adhesion involved in cell communication	4	6	18.1981	3.3884e-05	0.00067768
Trophoblast	2	STACAS	GO:0098911	regulation of ventricular cardiac muscle cell action potential	4	8	13.6486	0.000139519	0.00183153
Trophoblast	2	STACAS	GO:0098869	cellular oxidant detoxification	5	15	9.09907	0.000183153	0.00183153
Trophoblast	2	STACAS	GO:0042744	hydrogen peroxide catabolic process	4	9	12.1321	0.000231007	0.00184806
Trophoblast	2	STACAS	GO:0006414	translational elongation	5	17	8.02859	0.00036904	0.00246027
Trophoblast	2	STACAS	GO:0002181	cytoplasmic translation	7	37	5.16434	0.000516508	0.00295147
Trophoblast	2	STACAS	GO:0031334	positive regulation of protein-containing complex assembly	5	19	7.18347	0.000676254	0.00338127
Trophoblast	2	STACAS	GO:0006636	unsaturated fatty acid biosynthetic process	4	12	9.09907	0.000891466	0.00396207
Trophoblast	2	STACAS	GO:0086091	regulation of heart rate by cardiac conduction	4	13	8.39914	0.00125459	0.00501834
Trophoblast	2	STACAS	GO:0006814	sodium ion transport	4	15	7.27925	0.00212989	0.00774507
Trophoblast	2	STACAS	GO:0030216	keratinocyte differentiation	5	25	5.45944	0.00249454	0.00831513
Trophoblast	2	STACAS	GO:0006979	response to oxidative stress	7	56	3.41215	0.00575144	0.0176967
Trophoblast	2	STACAS	GO:0006096	glycolytic process	4	22	4.96313	0.00981786	0.028051
Trophoblast	2	STACAS	GO:0006508	proteolysis	11	129	2.32767	0.011659	0.0310908
Trophoblast	2	STACAS	GO:0007155	cell adhesion	9	98	2.50689	0.0140849	0.0352124
Trophoblast	2	scVI	GO:0006412	translation	51	219	8.49565	1.78627e-33	2.50077e-32
Trophoblast	2	scVI	GO:0002181	cytoplasmic translation	6	37	5.91589	0.000652476	0.00456733
Trophoblast	2	scVI	GO:0031334	positive regulation of protein-containing complex assembly	4	19	7.68028	0.00197219	0.00920358
Trophoblast	3	STACAS	GO:0006412	translation	48	219	5.20098	3.57015e-21	1.57087e-19
Trophoblast	3	STACAS	GO:0086073	bundle of His cell-Purkinje myocyte adhesion involved in cell communication	5	6	19.7746	1.19714e-06	2.6337e-05
Trophoblast	3	STACAS	GO:0098911	regulation of ventricular cardiac muscle cell action potential	5	8	14.8309	8.26465e-06	0.000121215
Trophoblast	3	STACAS	GO:0086091	regulation of heart rate by cardiac conduction	5	13	9.12672	0.000173857	0.00191242
Trophoblast	3	STACAS	GO:0006814	sodium ion transport	5	15	7.90983	0.000315266	0.00277434
Trophoblast	3	STACAS	GO:0006414	translational elongation	5	17	6.97926	0.000687684	0.00504302
Trophoblast	3	STACAS	GO:1903077	negative regulation of protein localization to plasma membrane	4	11	8.6289	0.00107788	0.00677523
Trophoblast	3	STACAS	GO:0002181	cytoplasmic translation	7	37	4.48936	0.00129378	0.00711579
Trophoblast	3	STACAS	GO:0006636	unsaturated fatty acid biosynthetic process	4	12	7.90983	0.00150281	0.00734706
Trophoblast	3	STACAS	GO:0006826	iron ion transport	4	13	7.30138	0.00200241	0.00881061
Trophoblast	3	STACAS	GO:0098869	cellular oxidant detoxification	4	15	6.32786	0.0033478	0.0133912
Trophoblast	3	STACAS	GO:0030216	keratinocyte differentiation	5	25	4.7459	0.00463532	0.0158049
Trophoblast	3	STACAS	GO:0030001	metal ion transport	4	16	5.93237	0.00466964	0.0158049
Trophoblast	3	STACAS	GO:0006879	intracellular iron ion homeostasis	6	36	3.95491	0.00529738	0.0166489
Trophoblast	3	STACAS	GO:0072583	clathrin-dependent endocytosis	4	17	5.58341	0.00579769	0.0170065
Trophoblast	3	STACAS	GO:0031334	positive regulation of protein-containing complex assembly	4	19	4.99568	0.00973006	0.0267577
Trophoblast	3	STACAS	GO:0006508	proteolysis	12	129	2.20739	0.0122379	0.0316746
Trophoblast	3	STACAS	GO:0043066	negative regulation of apoptotic process	13	148	2.08435	0.0162059	0.035033
Trophoblast	3	STACAS	GO:0006096	glycolytic process	4	22	4.31445	0.0163229	0.035033
Trophoblast	3	STACAS	GO:0098609	cell-cell adhesion	6	45	3.16393	0.0164976	0.035033
Trophoblast	3	STACAS	GO:0045785	positive regulation of cell adhesion	4	22	4.31445	0.0167203	0.035033
Trophoblast	3	scVI	GO:0006814	sodium ion transport	5	15	10.8884	6.87395e-05	0.00185597
Trophoblast	3	scVI	GO:0030216	keratinocyte differentiation	5	25	6.53305	0.00108695	0.0146738
Trophoblast	3	scVI	GO:0006508	proteolysis	11	129	2.78541	0.00273789	0.0246411
Trophoblast	3	scVI	GO:0006120	mitochondrial electron transport, NADH to ubiquinone	4	21	6.22196	0.00427116	0.0288304
Trophoblast	3	scVI	GO:1902600	proton transmembrane transport	5	39	4.18786	0.00792933	0.0392367
Trophoblast	3	scVI	GO:0043066	negative regulation of apoptotic process	11	148	2.42782	0.00871926	0.0392367
