## Additional file 11 for "Systematic evaluation of integration methods and parameters on single-cell RNA-sequencing biological insights: a case study on cattle embryos"

### Sheet: Supplementary_Table_GO_MF
Enrichment analysis of molelcular functions in cells annotated by different tested combiinatio of integration and parameters.
Cell Type	Cluster	Integration Method	GO ID	GO Term	DE Genes in Term	Genes in Term	Fold Enrichment	P-value	FDR
Epiblast	1	CCA	GO:0003735	structural constituent of ribosome	85	212	12.6216	6.45514e-77	1.87199e-75
Epiblast	1	CCA	GO:0003723	RNA binding	42	442	2.9913	5.36911e-11	7.7852e-10
Epiblast	1	CCA	GO:0015078	proton transmembrane transporter activity	8	20	12.5919	9.033e-08	8.7319e-07
Epiblast	1	CCA	GO:0019843	rRNA binding	10	40	7.86996	3.64853e-07	2.64518e-06
Epiblast	1	CCA	GO:1990948	ubiquitin ligase inhibitor activity	4	4	31.4798	1.1243e-06	6.52094e-06
Epiblast	1	CCA	GO:0003746	translation elongation factor activity	4	13	9.6861	0.000611749	0.00295679
Epiblast	1	CCA	GO:0004601	peroxidase activity	4	15	8.39462	0.00104165	0.00431542
Epiblast	1	CCA	GO:0003729	mRNA binding	7	80	2.75449	0.0133033	0.0482243
Epiblast	1	FastMNN	GO:0003735	structural constituent of ribosome	83	212	14.0853	6.524e-79	1.37004e-77
Epiblast	1	FastMNN	GO:0003723	RNA binding	39	442	3.17444	1.46546e-10	1.53873e-09
Epiblast	1	FastMNN	GO:1990948	ubiquitin ligase inhibitor activity	4	4	35.977	6.92225e-07	4.84558e-06
Epiblast	1	FastMNN	GO:0019843	rRNA binding	9	40	8.09482	1.52268e-06	7.99407e-06
Epiblast	1	FastMNN	GO:0003746	translation elongation factor activity	5	13	13.8373	2.09262e-05	8.789e-05
Epiblast	1	FastMNN	GO:0015078	proton transmembrane transporter activity	5	20	8.99424	0.000213568	0.000747487
Epiblast	1	Harmony	GO:0003735	structural constituent of ribosome	79	212	12.7597	2.28972e-72	5.95326e-71
Epiblast	1	Harmony	GO:0003723	RNA binding	42	442	3.25369	1.68586e-12	2.19162e-11
Epiblast	1	Harmony	GO:1990948	ubiquitin ligase inhibitor activity	4	4	34.2412	7.33242e-07	6.35476e-06
Epiblast	1	Harmony	GO:0015078	proton transmembrane transporter activity	6	20	10.2724	1.5127e-05	8.25674e-05
Epiblast	1	Harmony	GO:0019843	rRNA binding	8	40	6.84825	1.58783e-05	8.25674e-05
Epiblast	1	Harmony	GO:0003746	translation elongation factor activity	4	13	10.5358	0.000404237	0.0017517
Epiblast	1	Harmony	GO:0004601	peroxidase activity	4	15	9.13099	0.000724304	0.00269027
Epiblast	1	RPCA	GO:0003735	structural constituent of ribosome	97	212	12.3175	1.20811e-87	3.98675e-86
Epiblast	1	RPCA	GO:0003723	RNA binding	48	442	2.92351	7.81751e-12	1.28989e-10
Epiblast	1	RPCA	GO:0015078	proton transmembrane transporter activity	9	20	12.1143	1.64423e-08	1.80865e-07
Epiblast	1	RPCA	GO:0019843	rRNA binding	10	40	6.73017	1.6273e-06	1.34252e-05
Epiblast	1	RPCA	GO:1990948	ubiquitin ligase inhibitor activity	4	4	26.9207	2.05078e-06	1.35352e-05
Epiblast	1	RPCA	GO:0003746	translation elongation factor activity	5	13	10.3541	7.56553e-05	0.000416104
Epiblast	1	RPCA	GO:0016209	antioxidant activity	4	14	7.69163	0.00147929	0.0069738
Epiblast	1	RPCA	GO:0004601	peroxidase activity	4	15	7.17885	0.00202464	0.00835165
Epiblast	1	RPCA	GO:0003743	translation initiation factor activity	5	37	3.63793	0.0123275	0.0452009
Epiblast	1	STACAS	GO:0003735	structural constituent of ribosome	82	212	12.3758	8.52085e-73	2.21542e-71
Epiblast	1	STACAS	GO:0003723	RNA binding	41	442	2.96795	2.45103e-10	3.18634e-09
Epiblast	1	STACAS	GO:1990948	ubiquitin ligase inhibitor activity	4	4	31.9959	1.03629e-06	8.98115e-06
Epiblast	1	STACAS	GO:0019843	rRNA binding	9	40	7.19908	3.49779e-06	2.27356e-05
Epiblast	1	STACAS	GO:0016209	antioxidant activity	5	14	11.4271	5.03139e-05	0.000261632
Epiblast	1	STACAS	GO:0015078	proton transmembrane transporter activity	5	20	7.99898	0.000338551	0.00146705
Epiblast	1	STACAS	GO:0004601	peroxidase activity	4	15	8.53224	0.0010782	0.00400476
Epiblast	1	STACAS	GO:0003743	translation initiation factor activity	5	37	4.32377	0.00614592	0.0199742
Epiblast	1	scVI	GO:0003735	structural constituent of ribosome	105	212	13.9089	3.62078e-101	1.15865e-99
Epiblast	1	scVI	GO:0003723	RNA binding	42	442	2.6685	6.67291e-09	1.06766e-07
Epiblast	1	scVI	GO:0019843	rRNA binding	10	40	7.02068	1.44651e-06	1.54295e-05
Epiblast	1	scVI	GO:1990948	ubiquitin ligase inhibitor activity	4	4	28.0827	2.01872e-06	1.61497e-05
Epiblast	1	scVI	GO:0015078	proton transmembrane transporter activity	7	20	9.82896	4.79136e-06	3.06647e-05
Epiblast	1	scVI	GO:0003746	translation elongation factor activity	5	13	10.8011	7.27314e-05	0.000387901
Epiblast	1	scVI	GO:0004601	peroxidase activity	5	15	9.36091	0.000150658	0.000688722
Epiblast	1	scVI	GO:0016209	antioxidant activity	4	14	8.02364	0.00116345	0.00465379
Epiblast	1	scVI	GO:0005200	structural constituent of cytoskeleton	4	24	4.68046	0.012266	0.0436124
Epiblast	2	STACAS	GO:0008137	NADH dehydrogenase (ubiquinone) activity	6	16	19.9158	2.57074e-07	6.42686e-06
Epiblast	2	STACAS	GO:0003723	RNA binding	23	442	2.76358	3.48659e-06	4.35824e-05
Epiblast	2	STACAS	GO:0044183	protein folding chaperone	4	25	8.49741	0.00098396	0.00616592
Epiblast	2	STACAS	GO:0004386	helicase activity	4	26	8.17059	0.000986547	0.00616592
Epiblast	2	STACAS	GO:0003676	nucleic acid binding	15	353	2.25675	0.00173072	0.0086536
Epiblast	2	STACAS	GO:0003697	single-stranded DNA binding	4	44	4.82808	0.00794001	0.0330834
Epiblast	2	STACAS	GO:0019904	protein domain specific binding	6	103	3.09372	0.0112118	0.0400422
Epiblast	3	scVI	GO:0003735	structural constituent of ribosome	103	212	15.0517	9.50374e-104	2.09082e-102
Epiblast	3	scVI	GO:0003723	RNA binding	39	442	2.73354	1.12306e-08	1.23536e-07
Epiblast	3	scVI	GO:0019843	rRNA binding	11	40	8.51954	5.25809e-08	3.85593e-07
Epiblast	3	scVI	GO:1990948	ubiquitin ligase inhibitor activity	4	4	30.9802	1.35952e-06	7.47737e-06
Epiblast	3	scVI	GO:0015078	proton transmembrane transporter activity	6	20	9.29405	3.65768e-05	0.000160938
Epiblast	3	scVI	GO:0003746	translation elongation factor activity	4	13	9.53236	0.00073705	0.00270252
Epiblast	3	scVI	GO:0004601	peroxidase activity	4	15	8.26138	0.00126804	0.00398527
Hypoblast	1	CCA	GO:0005201	extracellular matrix structural constituent	5	8	24.1553	9.99448e-07	1.98051e-05
Hypoblast	1	CCA	GO:0005178	integrin binding	8	31	9.97381	1.32034e-06	1.98051e-05
Hypoblast	1	CCA	GO:0003735	structural constituent of ribosome	19	212	3.46378	7.21383e-06	7.21383e-05
Hypoblast	1	CCA	GO:0004867	serine-type endopeptidase inhibitor activity	5	18	10.7357	0.000114411	0.000858085
Hypoblast	1	CCA	GO:0005509	calcium ion binding	15	208	2.78715	0.000627618	0.00376571
Hypoblast	1	CCA	GO:0005543	phospholipid binding	5	31	6.23363	0.000950042	0.00475021
Hypoblast	1	CCA	GO:0051015	actin filament binding	7	62	4.36354	0.00168234	0.00721002
Hypoblast	1	CCA	GO:0005102	signaling receptor binding	7	69	3.92086	0.00364725	0.0136772
Hypoblast	1	CCA	GO:0046982	protein heterodimerization activity	9	116	2.99859	0.00501932	0.0167311
Hypoblast	1	CCA	GO:0048018	receptor ligand activity	4	26	5.94593	0.00666762	0.0183225
Hypoblast	1	CCA	GO:0008201	heparin binding	4	28	5.52122	0.00671826	0.0183225
Hypoblast	1	CCA	GO:0003779	actin binding	9	120	2.89864	0.0075225	0.0188062
Hypoblast	1	CCA	GO:0005198	structural molecule activity	4	35	4.41697	0.017681	0.0408022
Hypoblast	1	FastMNN	GO:0003735	structural constituent of ribosome	32	212	5.2374	1.58424e-13	6.17853e-12
Hypoblast	1	FastMNN	GO:0005178	integrin binding	8	31	8.95427	4.27197e-06	8.33035e-05
Hypoblast	1	FastMNN	GO:0005201	extracellular matrix structural constituent	4	8	17.3489	7.94626e-05	0.00103301
Hypoblast	1	FastMNN	GO:0005509	calcium ion binding	17	208	2.83588	0.000400102	0.003901
Hypoblast	1	FastMNN	GO:0004867	serine-type endopeptidase inhibitor activity	4	18	7.71062	0.00254383	0.0198418
Hypoblast	1	FastMNN	GO:0035591	signaling adaptor activity	4	21	6.6091	0.00583293	0.0335947
Hypoblast	1	FastMNN	GO:0005198	structural molecule activity	5	35	4.95683	0.00602982	0.0335947
Hypoblast	1	FastMNN	GO:0003779	actin binding	10	120	2.89148	0.00692691	0.0337687
Hypoblast	1	Harmony	GO:0005178	integrin binding	9	31	12.3182	4.34449e-08	1.21646e-06
Hypoblast	1	Harmony	GO:0005201	extracellular matrix structural constituent	4	8	21.2147	3.18714e-05	0.0004462
Hypoblast	1	Harmony	GO:0005509	calcium ion binding	16	208	3.2638	6.7028e-05	0.000625595
Hypoblast	1	Harmony	GO:0051015	actin filament binding	7	62	4.79041	0.00108726	0.00601234
Hypoblast	1	Harmony	GO:0004867	serine-type endopeptidase inhibitor activity	4	18	9.42874	0.00111175	0.00601234
Hypoblast	1	Harmony	GO:0003779	actin binding	10	120	3.53578	0.00128836	0.00601234
Hypoblast	1	Harmony	GO:0005102	signaling receptor binding	7	69	4.30443	0.00228108	0.0091243
Hypoblast	1	Harmony	GO:0005543	phospholipid binding	4	31	5.47475	0.00509369	0.014766
Hypoblast	1	Harmony	GO:0008201	heparin binding	4	28	6.06134	0.00514947	0.014766
Hypoblast	1	Harmony	GO:0048018	receptor ligand activity	4	26	6.52759	0.00527359	0.014766
Hypoblast	1	Harmony	GO:0003824	catalytic activity	8	117	2.90115	0.0111434	0.028365
Hypoblast	1	Harmony	GO:0005198	structural molecule activity	4	35	4.84907	0.0132812	0.0309894
Hypoblast	1	RPCA	GO:0005178	integrin binding	9	31	10.2559	2.74142e-07	1.06916e-05
Hypoblast	1	RPCA	GO:0004867	serine-type endopeptidase inhibitor activity	5	18	9.81272	0.000204561	0.00298977
Hypoblast	1	RPCA	GO:0005543	phospholipid binding	6	31	6.83725	0.000229982	0.00298977
Hypoblast	1	RPCA	GO:0003779	actin binding	12	120	3.53258	0.000476641	0.00464725
Hypoblast	1	RPCA	GO:0001540	amyloid-beta binding	4	14	10.0931	0.000713689	0.00521117
Hypoblast	1	RPCA	GO:0005509	calcium ion binding	16	208	2.71737	0.000801719	0.00521117
Hypoblast	1	RPCA	GO:0048018	receptor ligand activity	5	26	6.79342	0.00144652	0.00805916
Hypoblast	1	RPCA	GO:0051015	actin filament binding	7	62	3.9884	0.00341429	0.0166447
Hypoblast	1	RPCA	GO:0005102	signaling receptor binding	7	69	3.58378	0.00681069	0.029513
Hypoblast	1	RPCA	GO:0008201	heparin binding	4	28	5.04654	0.0106751	0.041633
Hypoblast	1	STACAS	GO:0003735	structural constituent of ribosome	38	212	6.63208	9.20161e-20	3.03653e-18
Hypoblast	1	STACAS	GO:0004867	serine-type endopeptidase inhibitor activity	6	18	12.3333	1.10252e-05	0.000181916
Hypoblast	1	STACAS	GO:0005178	integrin binding	7	31	8.35484	2.84958e-05	0.000313453
Hypoblast	1	STACAS	GO:0005509	calcium ion binding	18	208	3.20192	4.94516e-05	0.000394053
Hypoblast	1	STACAS	GO:0005201	extracellular matrix structural constituent	4	8	18.5	5.9705e-05	0.000394053
Hypoblast	1	STACAS	GO:0005102	signaling receptor binding	7	69	3.75362	0.00540132	0.0297073
Hypoblast	1	STACAS	GO:0048018	receptor ligand activity	4	26	5.69231	0.00866789	0.0373473
Hypoblast	1	STACAS	GO:0008201	heparin binding	4	28	5.28571	0.00913037	0.0373473
Hypoblast	1	STACAS	GO:0005543	phospholipid binding	4	31	4.77419	0.0101856	0.0373473
Hypoblast	1	scVI	GO:0003735	structural constituent of ribosome	20	212	4.57459	8.17228e-08	2.20652e-06
Hypoblast	1	scVI	GO:0005178	integrin binding	8	31	12.5137	2.80515e-07	3.78695e-06
Hypoblast	1	scVI	GO:0005509	calcium ion binding	14	208	3.2638	0.000246773	0.00219016
Hypoblast	1	scVI	GO:0008137	NADH dehydrogenase (ubiquinone) activity	4	16	12.1227	0.000366292	0.00219016
Hypoblast	1	scVI	GO:0048018	receptor ligand activity	5	26	9.32513	0.000405585	0.00219016
Hypoblast	1	scVI	GO:0005102	signaling receptor binding	7	69	4.91934	0.00130015	0.00585066
Hypoblast	1	scVI	GO:0008201	heparin binding	4	28	6.92724	0.00328659	0.0123982
Hypoblast	1	scVI	GO:0016491	oxidoreductase activity	9	135	3.23271	0.00367355	0.0123982
Hypoblast	1	scVI	GO:0005198	structural molecule activity	4	35	5.54179	0.00954488	0.0286346
Hypoblast	1	scVI	GO:0051015	actin filament binding	5	62	3.91054	0.0144199	0.0389338
Hypoblast	2	STACAS	GO:0003735	structural constituent of ribosome	39	212	6.29909	1.62827e-19	5.69894e-18
Hypoblast	2	STACAS	GO:0005178	integrin binding	8	31	8.83645	4.12126e-06	7.21221e-05
Hypoblast	2	STACAS	GO:0005200	structural constituent of cytoskeleton	5	24	7.13359	0.00110434	0.012884
Hypoblast	2	STACAS	GO:0005543	phospholipid binding	5	31	5.52278	0.00190294	0.0144781
Hypoblast	2	STACAS	GO:0003779	actin binding	11	120	3.13878	0.00214098	0.0144781
Hypoblast	2	STACAS	GO:0004867	serine-type endopeptidase inhibitor activity	4	18	7.60916	0.00250319	0.0144781
Hypoblast	2	STACAS	GO:0005509	calcium ion binding	15	208	2.46932	0.00289561	0.0144781
Hypoblast	2	scVI	GO:0003735	structural constituent of ribosome	35	212	6.50955	2.73343e-18	6.83356e-17
Hypoblast	2	scVI	GO:0005178	integrin binding	8	31	10.1753	1.30577e-06	1.63221e-05
Hypoblast	2	scVI	GO:0005201	extracellular matrix structural constituent	4	8	19.7146	4.20009e-05	0.000350008
Hypoblast	2	scVI	GO:0005543	phospholipid binding	5	31	6.35956	0.00102441	0.00640259
Hypoblast	2	scVI	GO:0004867	serine-type endopeptidase inhibitor activity	4	18	8.76207	0.00139055	0.00695274
Hypoblast	2	scVI	GO:0005509	calcium ion binding	14	208	2.65389	0.00180448	0.00751865
Hypoblast	3	STACAS	GO:0003735	structural constituent of ribosome	42	212	5.40794	7.13913e-19	3.21261e-17
Hypoblast	3	STACAS	GO:0005178	integrin binding	9	31	7.92499	1.81439e-06	4.08237e-05
Hypoblast	3	STACAS	GO:0004867	serine-type endopeptidase inhibitor activity	5	18	7.58256	0.000579695	0.00869542
Hypoblast	3	STACAS	GO:0044325	transmembrane transporter binding	7	47	4.06554	0.00234721	0.0187272
Hypoblast	3	STACAS	GO:0005200	structural constituent of cytoskeleton	5	24	5.68692	0.00255121	0.0187272
Hypoblast	3	STACAS	GO:0005509	calcium ion binding	17	208	2.23102	0.00327791	0.0187272
Hypoblast	3	STACAS	GO:0003779	actin binding	12	120	2.72972	0.00328998	0.0187272
Hypoblast	3	STACAS	GO:0048018	receptor ligand activity	5	26	5.24946	0.00375771	0.0187272
Hypoblast	3	STACAS	GO:0051020	GTPase binding	4	17	6.42287	0.00390626	0.0187272
Hypoblast	3	STACAS	GO:0008201	heparin binding	5	28	4.8745	0.00416159	0.0187272
Hypoblast	3	STACAS	GO:0005543	phospholipid binding	5	31	4.40277	0.00499957	0.0204528
Hypoblast	3	STACAS	GO:0051015	actin filament binding	7	62	3.08194	0.0113632	0.042612
Hypoblast	3	scVI	GO:0003735	structural constituent of ribosome	41	212	5.78484	2.85992e-19	1.25836e-17
Hypoblast	3	scVI	GO:0005178	integrin binding	8	31	7.71919	1.08592e-05	0.000238902
Hypoblast	3	scVI	GO:0004867	serine-type endopeptidase inhibitor activity	5	18	8.30885	0.000414118	0.00607374
Hypoblast	3	scVI	GO:0005509	calcium ion binding	17	208	2.44472	0.0016259	0.0178849
Mesoderm	1	FastMNN	GO:0005516	calmodulin binding	7	38	4.43868	0.000664824	0.0304393
Mesoderm	1	FastMNN	GO:0003774	cytoskeletal motor activity	5	21	5.73707	0.00170964	0.0304393
Mesoderm	1	FastMNN	GO:0003729	mRNA binding	10	80	3.01196	0.00175611	0.0304393
Mesoderm	1	Harmony	GO:0005516	calmodulin binding	8	38	3.69344	0.00101539	0.0488936
Mesoderm	1	Harmony	GO:0005096	GTPase activator activity	12	79	2.66488	0.00137729	0.0488936
Mesoderm	1	RPCA	GO:0005516	calmodulin binding	9	38	5.83289	1.77569e-05	0.00101214
Mesoderm	1	RPCA	GO:0003774	cytoskeletal motor activity	5	21	5.86375	0.00167897	0.0478506
Mesoderm	1	scVI	GO:0030165	PDZ domain binding	6	31	6.62733	0.000283743	0.00645088
Mesoderm	1	scVI	GO:0003774	cytoskeletal motor activity	5	21	8.15267	0.000330814	0.00645088
Mesoderm	1	scVI	GO:0005096	GTPase activator activity	9	79	3.9009	0.000549616	0.00701292
Mesoderm	1	scVI	GO:0005516	calmodulin binding	6	38	5.40651	0.000719274	0.00701292
Mesoderm	1	scVI	GO:0000166	nucleotide binding	14	227	2.11179	0.00808769	0.0499366
Mesoderm	1	scVI	GO:0005515	protein binding	50	1218	1.40563	0.00842258	0.0499366
Mesoderm	1	scVI	GO:0051015	actin filament binding	6	62	3.31367	0.010231	0.0499366
Mesoderm	1	scVI	GO:0003779	actin binding	9	120	2.56809	0.0102434	0.0499366
Mesoderm	3	STACAS	GO:0045296	cadherin binding	4	18	7.88586	0.00164962	0.0395114
Mesoderm	3	STACAS	GO:0035198	miRNA binding	4	21	6.75931	0.00246379	0.0395114
Mesoderm	3	STACAS	GO:0005516	calmodulin binding	5	38	4.66926	0.00303934	0.0395114
Mesoderm	3	scVI	GO:0003774	cytoskeletal motor activity	5	21	7.64942	0.000527496	0.0247923
Trophoblast	1	CCA	GO:0016491	oxidoreductase activity	13	135	4.19992	2.74978e-05	0.000632449
Trophoblast	1	FastMNN	GO:0005198	structural molecule activity	6	35	5.33204	0.000799052	0.0287659
Trophoblast	1	FastMNN	GO:0015485	cholesterol binding	4	19	6.54812	0.00248049	0.0368249
Trophoblast	1	FastMNN	GO:0016491	oxidoreductase activity	11	135	2.53437	0.00353253	0.0368249
Trophoblast	1	FastMNN	GO:0016746	acyltransferase activity	5	34	4.57406	0.00458959	0.0368249
Trophoblast	1	FastMNN	GO:0005509	calcium ion binding	14	208	2.09351	0.00575841	0.0368249
Trophoblast	1	FastMNN	GO:0004175	endopeptidase activity	4	24	5.18393	0.00613749	0.0368249
Trophoblast	1	FastMNN	GO:0019899	enzyme binding	12	172	2.17002	0.00837288	0.0430605
Trophoblast	1	Harmony	GO:0016491	oxidoreductase activity	11	135	3.3305	0.000709904	0.0163278
Trophoblast	1	Harmony	GO:0004175	endopeptidase activity	4	24	6.81239	0.00308746	0.0355058
Trophoblast	1	Harmony	GO:0030246	carbohydrate binding	4	27	6.05546	0.00515186	0.0394976
Trophoblast	1	RPCA	GO:0016491	oxidoreductase activity	14	135	3.43057	0.000114578	0.00401022
Trophoblast	1	STACAS	GO:0016491	oxidoreductase activity	12	135	3.27338	0.000532863	0.015453
Trophoblast	1	STACAS	GO:0005509	calcium ion binding	14	208	2.47864	0.00285293	0.0413674
Trophoblast	1	STACAS	GO:0050839	cell adhesion molecule binding	4	23	6.40443	0.00458331	0.0443053
Trophoblast	1	scVI	GO:0003735	structural constituent of ribosome	14	212	4.19152	1.25572e-05	0.000251144
Trophoblast	1	scVI	GO:0004175	endopeptidase activity	5	24	13.2232	3.45739e-05	0.000345739
Trophoblast	1	scVI	GO:0019843	rRNA binding	4	40	6.34715	0.00467767	0.0311845
Trophoblast	2	STACAS	GO:0003735	structural constituent of ribosome	50	212	6.43802	7.07718e-26	2.61856e-24
Trophoblast	2	STACAS	GO:0004601	peroxidase activity	6	15	10.9189	1.49303e-05	0.00027621
Trophoblast	2	STACAS	GO:0016491	oxidoreductase activity	16	135	3.23522	9.15412e-05	0.00112901
Trophoblast	2	STACAS	GO:0016209	antioxidant activity	5	14	9.749	0.000136691	0.00120406
Trophoblast	2	STACAS	GO:0019843	rRNA binding	8	40	5.45944	0.00016271	0.00120406
Trophoblast	2	STACAS	GO:0004602	glutathione peroxidase activity	4	9	12.1321	0.000295075	0.00181963
Trophoblast	2	STACAS	GO:0020037	heme binding	6	38	4.31008	0.00391839	0.0207115
Trophoblast	2	scVI	GO:0003735	structural constituent of ribosome	53	212	9.12033	7.87617e-36	1.654e-34
Trophoblast	2	scVI	GO:0019843	rRNA binding	7	40	6.38423	0.000166761	0.00175099
Trophoblast	3	STACAS	GO:0003735	structural constituent of ribosome	51	212	5.70851	9.8668e-24	4.14406e-22
Trophoblast	3	STACAS	GO:0019843	rRNA binding	10	40	5.93237	1.09264e-05	0.000156094
Trophoblast	3	STACAS	GO:0016491	oxidoreductase activity	19	135	3.33971	1.11496e-05	0.000156094
Trophoblast	3	STACAS	GO:0016209	antioxidant activity	5	14	8.47482	0.000212085	0.0022269
Trophoblast	3	STACAS	GO:0004601	peroxidase activity	5	15	7.90983	0.000419474	0.00352358
Trophoblast	3	scVI	GO:0008137	NADH dehydrogenase (ubiquinone) activity	4	16	8.16632	0.00146495	0.0454135
